# Re-evaluation of the nodulation capacity of *Sphingomonas sediminicola* DSM 18106^T^ indicates that this strain is not capable of inducing root nodule formation on *Pisum sativum* (pea)

**DOI:** 10.1101/2025.04.30.650786

**Authors:** George C. diCenzo, Samuel M. Gutmanis, Oona Esme, Lionel Moulin

**Author notes:** **Corresponding author:** George C. diCenzo.

## Abstract

Rhizobia are soil-dwelling proteobacteria that can enter into symbiotic nitrogen-fixing relationships with compatible leguminous plants. Taxonomically, rhizobia are divided into alpha-rhizobia, which belong to the class *Alpharoteobacteria*, and beta-rhizobia, which belong to the class *Betaproteobacteria*. To date, all bona fide alpha-rhizobia belong to the order *Hyphomicrobiales*. However, a recent study suggested that *Sphingomonas sediminicola* DSM 18106^T^ is also a rhizobium and is capable of nodulating pea plants (*Pisum sativum*), which would expand the known taxonomic distribution of alpha-rhizobia to include the order *Sphingomonadales*. Here, we attempted to replicate the results of that previous study. Resequencing and computational analysis of the genome of *S. sediminicola* DSM 18106^T^ failed to identify genes encoding proteins involved in legume nodulation or nitrogen fixation. In addition, experimental plant assays indicated that *S. sediminicola* DSM 18106^T^ is unable to nodulate the two cultivars of pea tested in our study, unlike the rhizobium *Rhizobium johnstonii* 3841^T^. Taken together, and in contrast to the previous study, these results suggest that *S. sediminicola* DSM 18106^T^ is not capable of inducing root nodule formation on pea, meaning that the taxonomic distribution of all known alpha-rhizobia remains limited to the class *Hyphomicrobiales*.
