## Supplementary material for "Re-evaluation of the nodulation capacity of *Sphingomonas sediminicola* DSM 18106^T^ indicates that this strain is not capable of inducing root nodule formation on *Pisum sativum* (pea)": Dataset_S1

### Sheet: blast_results.table
Query	Subject	Percent_identity	Alignment_length	Number_mismatches	Number_gap_openings	Query_length	Query_start_alignment	Query_end_alignment	Subject_length	Subject_start_alignment	Subject_end_alignment	Bitscore	E_value	Subject_sequence
Q1M7W9_RHIJ3_NodA	SRR18460306_gnl|extdb|pgaptmp_001115 ScyD/ScyE family protein [Sphingomonas sediminicola]	46.667	30	15	1	196	62	91	373	150	178	25.4	5	MLNRHRISRRVLLTAISTTSLLAIGSPTFAAPITKHAGVASISIYATGFNNPRQLKFGPDGNLYVAEGGPGGTGSTVGQCDQVVFPVGPYKGSATGGRISKVVNGVRTTVTDRLPSSSANEIIGGDVEGVADIDWIGNTLYALVAGGGCSHGIANHPNGIYRVSSNGSTTLVADLGAYQQSNPVANPEADDFEPDGTWYSMISVRGALYAVEPNHGELDKITPDGKISRVVDISASQGHIVPTAIAQHGVFYVGNLNTFPIQTGSSKILKITPSGQIDTVVWDLTTVLGVAFDNRARMYVLEMTVGAPFPTPGTGQIVRITGFGKKELIADGLVLPTGLTIGPDGALYVSTKGLGFAPSLPEGPGEVLRIVPG
Q1M7W9_RHIJ3_NodA	SRR18460304_gnl|extdb|pgaptmp_001617 ScyD/ScyE family protein [Sphingomonas sediminicola]	46.667	30	15	1	196	62	91	373	150	178	25.4	5	MLNRHRISRRVLLTAISTTSLLAIGSPTFAAPITKHAGVASISIYATGFNNPRQLKFGPDGNLYVAEGGPGGTGSTVGQCDQVVFPVGPYKGSATGGRISKVVNGVRTTVTDRLPSSSANEIIGGDVEGVADIDWIGNTLYALVAGGGCSHGIANHPNGIYRVSSNGSTTLVADLGAYQQSNPVANPEADDFEPDGTWYSMISVRGALYAVEPNHGELDKITPDGKISRVVDISASQGHIVPTAIAQHGVFYVGNLNTFPIQTGSSKILKITPSGQIDTVVWDLTTVLGVAFDNRARMYVLEMTVGAPFPTPGTGQIVRITGFGKKELIADGLVLPTGLTIGPDGALYVSTKGLGFAPSLPEGPGEVLRIVPG
Q1M7W9_RHIJ3_NodA	SRR18460303_gnl|extdb|pgaptmp_000190 ScyD/ScyE family protein [Sphingomonas sediminicola]	46.667	30	15	1	196	62	91	373	150	178	25.4	5	MLNRHRISRRVLLTAISTTSLLAIGSPTFAAPITKHAGVASISIYATGFNNPRQLKFGPDGNLYVAEGGPGGTGSTVGQCDQVVFPVGPYKGSATGGRISKVVNGVRTTVTDRLPSSSANEIIGGDVEGVADIDWIGNTLYALVAGGGCSHGIANHPNGIYRVSSNGSTTLVADLGAYQQSNPVANPEADDFEPDGTWYSMISVRGALYAVEPNHGELDKITPDGKISRVVDISASQGHIVPTAIAQHGVFYVGNLNTFPIQTGSSKILKITPSGQIDTVVWDLTTVLGVAFDNRARMYVLEMTVGAPFPTPGTGQIVRITGFGKKELIADGLVLPTGLTIGPDGALYVSTKGLGFAPSLPEGPGEVLRIVPG
Q1M7W8_RHIJ3_NodB	SRR18460306_gnl|extdb|pgaptmp_001400 polysaccharide deacetylase family protein [Sphingomonas sediminicola]	27.778	126	66	4	216	19	124	239	49	169	42.7	1.01e-05	MRAVLTFHSIDDLPGPLSYSPAGLERMLDALDEARLPVLDLDELLADPDANGVALTFDDGISTVFKTAMPILAERKLPAHVFVITNWVGGDNRWPGQPDRATPFNLMDWSQLEAIQSGGFRIEAHTASHPDLRKLTDAQIDAEMEEADSAIESRLGRCPRYFAYPYGYYDGRVRAIASKRYRGSFTTKLDYLDPRSAADALPRLDTHYLRSPTFVRALAGGPAHAYIALRRALRRLRGY
Q1M7W8_RHIJ3_NodB	SRR18460304_gnl|extdb|pgaptmp_002753 polysaccharide deacetylase family protein [Sphingomonas sediminicola]	27.778	126	66	4	216	19	124	239	49	169	42.7	1.01e-05	MRAVLTFHSIDDLPGPLSYSPAGLERMLDALDEARLPVLDLDELLADPDANGVALTFDDGISTVFKTAMPILAERKLPAHVFVITNWVGGDNRWPGQPDRATPFNLMDWSQLEAIQSGGFRIEAHTASHPDLRKLTDAQIDAEMEEADSAIESRLGRCPRYFAYPYGYYDGRVRAIASKRYRGSFTTKLDYLDPRSAADALPRLDTHYLRSPTFVRALAGGPAHAYIALRRALRRLRGY
Q1M7W8_RHIJ3_NodB	SRR18460303_gnl|extdb|pgaptmp_001468 polysaccharide deacetylase family protein [Sphingomonas sediminicola]	27.778	126	66	4	216	19	124	239	49	169	42.7	1.01e-05	MRAVLTFHSIDDLPGPLSYSPAGLERMLDALDEARLPVLDLDELLADPDANGVALTFDDGISTVFKTAMPILAERKLPAHVFVITNWVGGDNRWPGQPDRATPFNLMDWSQLEAIQSGGFRIEAHTASHPDLRKLTDAQIDAEMEEADSAIESRLGRCPRYFAYPYGYYDGRVRAIASKRYRGSFTTKLDYLDPRSAADALPRLDTHYLRSPTFVRALAGGPAHAYIALRRALRRLRGY
Q1M7W8_RHIJ3_NodB	SRR18460306_gnl|extdb|pgaptmp_002065 polysaccharide deacetylase family protein [Sphingomonas sediminicola]	32.075	106	57	6	216	12	102	319	11	116	36.2	0.002	MRVLLFLLLLITSWSGAEAQKRVAFTFDDVPRGRGAFFTPDERTIRLIAGLHKAGVKQAAFYLVPGQIGHDDGIGGAERIEAYVAAGHVIADHSFTHPHLNALSAADYMADVDKAEDFLKGREGRRPWFRYPFLDEGGDDKAKVAAVRAALKARGLHNGYATVDGSDWNIESRTADAVKAGKTIDRDALRDLYVETMVGAADFADQLARKTWGRQPAQVIVLHETDIAALFIADLAEELRKDGWTIITADEAYADPISKLAPNVPYANGTLVELAAWEKGLPKPRWYERNDIDLANRLFDERVLHERPKQVQPRDKGKP
Q1M7W8_RHIJ3_NodB	SRR18460304_gnl|extdb|pgaptmp_000930 polysaccharide deacetylase family protein [Sphingomonas sediminicola]	32.075	106	57	6	216	12	102	319	11	116	36.2	0.002	MRVLLFLLLLITSWSGAEAQKRVAFTFDDVPRGRGAFFTPDERTIRLIAGLHKAGVKQAAFYLVPGQIGHDDGIGGAERIEAYVAAGHVIADHSFTHPHLNALSAADYMADVDKAEDFLKGREGRRPWFRYPFLDEGGDDKAKVAAVRAALKARGLHNGYATVDGSDWNIESRTADAVKAGKTIDRDALRDLYVETMVGAADFADQLARKTWGRQPAQVIVLHETDIAALFIADLAEELRKDGWTIITADEAYADPISKLAPNVPYANGTLVELAAWEKGLPKPRWYERNDIDLANRLFDERVLHERPKQVQPRDKGKP
Q1M7W8_RHIJ3_NodB	SRR18460303_gnl|extdb|pgaptmp_002641 polysaccharide deacetylase family protein [Sphingomonas sediminicola]	32.075	106	57	6	216	12	102	319	11	116	36.2	0.002	MRVLLFLLLLITSWSGAEAQKRVAFTFDDVPRGRGAFFTPDERTIRLIAGLHKAGVKQAAFYLVPGQIGHDDGIGGAERIEAYVAAGHVIADHSFTHPHLNALSAADYMADVDKAEDFLKGREGRRPWFRYPFLDEGGDDKAKVAAVRAALKARGLHNGYATVDGSDWNIESRTADAVKAGKTIDRDALRDLYVETMVGAADFADQLARKTWGRQPAQVIVLHETDIAALFIADLAEELRKDGWTIITADEAYADPISKLAPNVPYANGTLVELAAWEKGLPKPRWYERNDIDLANRLFDERVLHERPKQVQPRDKGKP
Q1M7W8_RHIJ3_NodB	SRR18460306_gnl|extdb|pgaptmp_000769 acetyl/propionyl/methylcrotonyl-CoA carboxylase subunit alpha [Sphingomonas sediminicola]	35.897	39	24	1	216	28	66	668	240	277	27.3	1.8	MFKKILIANRGEIACRVIRTAKRMGIKTVAVYSDADARAPHVRMADEAVHLGPPPASESYLKAELIIDACKATGAEAVHPGYGFLSERESFAKALAKEKIAFIGPPPKAIAAMGDKIESKKLAQKAGVNVVPGYLGDIATTDEAVKIAKDIGYPVMMKASAGGGGKGMRLAWSEKDVREGFEATKREGLSSFGDDRVFIEKFIEQPRHIEIQVLGDQHGNILYLGERECSIQRRHQKVVEEAPSPFVTPEMRKAMGEQAVALARAVGYYSAGTVELIVSGADTTGKSFYFLEMNTRLQVEHPVTEEVTGLDLVEQMIRVAAGEKLELSQDDVELNGWSVENRVYAEDPYRHFLPSTGRLIRYRPSPEKRDGIVVRVDDGVFEGGEVSMFYDPMIAKLVT…
Q1M7W8_RHIJ3_NodB	SRR18460304_gnl|extdb|pgaptmp_000196 acetyl/propionyl/methylcrotonyl-CoA carboxylase subunit alpha [Sphingomonas sediminicola]	35.897	39	24	1	216	28	66	668	240	277	27.3	1.8	MFKKILIANRGEIACRVIRTAKRMGIKTVAVYSDADARAPHVRMADEAVHLGPPPASESYLKAELIIDACKATGAEAVHPGYGFLSERESFAKALAKEKIAFIGPPPKAIAAMGDKIESKKLAQKAGVNVVPGYLGDIATTDEAVKIAKDIGYPVMMKASAGGGGKGMRLAWSEKDVREGFEATKREGLSSFGDDRVFIEKFIEQPRHIEIQVLGDQHGNILYLGERECSIQRRHQKVVEEAPSPFVTPEMRKAMGEQAVALARAVGYYSAGTVELIVSGADTTGKSFYFLEMNTRLQVEHPVTEEVTGLDLVEQMIRVAAGEKLELSQDDVELNGWSVENRVYAEDPYRHFLPSTGRLIRYRPSPEKRDGIVVRVDDGVFEGGEVSMFYDPMIAKLVT…
Q1M7W8_RHIJ3_NodB	SRR18460303_gnl|extdb|pgaptmp_000535 acetyl/propionyl/methylcrotonyl-CoA carboxylase subunit alpha [Sphingomonas sediminicola]	35.897	39	24	1	216	28	66	668	240	277	27.3	1.8	MFKKILIANRGEIACRVIRTAKRMGIKTVAVYSDADARAPHVRMADEAVHLGPPPASESYLKAELIIDACKATGAEAVHPGYGFLSERESFAKALAKEKIAFIGPPPKAIAAMGDKIESKKLAQKAGVNVVPGYLGDIATTDEAVKIAKDIGYPVMMKASAGGGGKGMRLAWSEKDVREGFEATKREGLSSFGDDRVFIEKFIEQPRHIEIQVLGDQHGNILYLGERECSIQRRHQKVVEEAPSPFVTPEMRKAMGEQAVALARAVGYYSAGTVELIVSGADTTGKSFYFLEMNTRLQVEHPVTEEVTGLDLVEQMIRVAAGEKLELSQDDVELNGWSVENRVYAEDPYRHFLPSTGRLIRYRPSPEKRDGIVVRVDDGVFEGGEVSMFYDPMIAKLVT…
Q1M7W8_RHIJ3_NodB	SRR18460306_gnl|extdb|pgaptmp_000736 pyruvate kinase [Sphingomonas sediminicola]	25.424	118	78	4	216	62	176	487	24	134	25	9.6	MTEPLRPRSRKVKILATLGPASSKPEMIKKLMLAGADAFRINMSHGDQKSKAKLVEAIRGLEKELKRPTTIVFDLQGPKLRVGSFEGGSAQLEKGAKVVLDQDDTPGNSKRMELPHPELFAAIGPGDRLLIDDGKVRLKVVEAGEQKIVAEVMVGGTVSNNKGVNVPDVVVPIPALTEKDRSDLQFALEQGADWIALSFVQRPEDVAEARSLIGEKAALMAKIEKPAAIDRLIDIIALADGVMVARGDLGVELPPEQVPPLQNRIVASARQFGKPVVVATQMLESMITSPTPTRAEVSDVATAIYDGADAVMLSAESAAGKYPIEAVTMMDRIANSVERDPVYSSRIHFTETQMEPTIADALSGSSRQIAGTVNAKTMVVFSKSGSTARRIARERPPVP…
Q1M7W8_RHIJ3_NodB	SRR18460304_gnl|extdb|pgaptmp_000230 pyruvate kinase [Sphingomonas sediminicola]	25.424	118	78	4	216	62	176	487	24	134	25	9.6	MTEPLRPRSRKVKILATLGPASSKPEMIKKLMLAGADAFRINMSHGDQKSKAKLVEAIRGLEKELKRPTTIVFDLQGPKLRVGSFEGGSAQLEKGAKVVLDQDDTPGNSKRMELPHPELFAAIGPGDRLLIDDGKVRLKVVEAGEQKIVAEVMVGGTVSNNKGVNVPDVVVPIPALTEKDRSDLQFALEQGADWIALSFVQRPEDVAEARSLIGEKAALMAKIEKPAAIDRLIDIIALADGVMVARGDLGVELPPEQVPPLQNRIVASARQFGKPVVVATQMLESMITSPTPTRAEVSDVATAIYDGADAVMLSAESAAGKYPIEAVTMMDRIANSVERDPVYSSRIHFTETQMEPTIADALSGSSRQIAGTVNAKTMVVFSKSGSTARRIARERPPVP…
Q1M7W8_RHIJ3_NodB	SRR18460303_gnl|extdb|pgaptmp_000568 pyruvate kinase [Sphingomonas sediminicola]	25.424	118	78	4	216	62	176	487	24	134	25	9.6	MTEPLRPRSRKVKILATLGPASSKPEMIKKLMLAGADAFRINMSHGDQKSKAKLVEAIRGLEKELKRPTTIVFDLQGPKLRVGSFEGGSAQLEKGAKVVLDQDDTPGNSKRMELPHPELFAAIGPGDRLLIDDGKVRLKVVEAGEQKIVAEVMVGGTVSNNKGVNVPDVVVPIPALTEKDRSDLQFALEQGADWIALSFVQRPEDVAEARSLIGEKAALMAKIEKPAAIDRLIDIIALADGVMVARGDLGVELPPEQVPPLQNRIVASARQFGKPVVVATQMLESMITSPTPTRAEVSDVATAIYDGADAVMLSAESAAGKYPIEAVTMMDRIANSVERDPVYSSRIHFTETQMEPTIADALSGSSRQIAGTVNAKTMVVFSKSGSTARRIARERPPVP…
Q1M7W7_RHIJ3_NodC	SRR18460306_gnl|extdb|pgaptmp_000121 glycosyltransferase family 2 protein [Sphingomonas sediminicola]	29.915	117	74	4	425	49	159	316	4	118	42	8.54e-05	MRAPVLSIIVPVKDEEEAIGPFVERVGSVIRSLSDPAAKSFEILFVDDGSSDDTLNRIKRAHEADDRVRAISFSRNFGKEAALSAGLDEALGQAIVPMDVDLQDPPEVLGDMIAKWREGFEIVYGVRNDRETDSLPKRLTADLYYRAHNWMSDDKIPEHAGDFRLLDRKVVDVIRAMPERTRFMKGLFAWAGFRQASVSYRREQRQHGQTKFNYWKLWTFALDGITSASTAPLRIWSYLGGIVAMLALFYAIFVTIRTLIFGVQVPGYASLMVAILFLGGLQLLSLGILGEYVGRILVETKHRPLYIVRERIGGDD
Q1M7W7_RHIJ3_NodC	SRR18460304_gnl|extdb|pgaptmp_002119 glycosyltransferase family 2 protein [Sphingomonas sediminicola]	29.915	117	74	4	425	49	159	316	4	118	42	8.54e-05	MRAPVLSIIVPVKDEEEAIGPFVERVGSVIRSLSDPAAKSFEILFVDDGSSDDTLNRIKRAHEADDRVRAISFSRNFGKEAALSAGLDEALGQAIVPMDVDLQDPPEVLGDMIAKWREGFEIVYGVRNDRETDSLPKRLTADLYYRAHNWMSDDKIPEHAGDFRLLDRKVVDVIRAMPERTRFMKGLFAWAGFRQASVSYRREQRQHGQTKFNYWKLWTFALDGITSASTAPLRIWSYLGGIVAMLALFYAIFVTIRTLIFGVQVPGYASLMVAILFLGGLQLLSLGILGEYVGRILVETKHRPLYIVRERIGGDD
Q1M7W7_RHIJ3_NodC	SRR18460303_gnl|extdb|pgaptmp_002437 glycosyltransferase family 2 protein [Sphingomonas sediminicola]	29.915	117	74	4	425	49	159	316	4	118	42	8.54e-05	MRAPVLSIIVPVKDEEEAIGPFVERVGSVIRSLSDPAAKSFEILFVDDGSSDDTLNRIKRAHEADDRVRAISFSRNFGKEAALSAGLDEALGQAIVPMDVDLQDPPEVLGDMIAKWREGFEIVYGVRNDRETDSLPKRLTADLYYRAHNWMSDDKIPEHAGDFRLLDRKVVDVIRAMPERTRFMKGLFAWAGFRQASVSYRREQRQHGQTKFNYWKLWTFALDGITSASTAPLRIWSYLGGIVAMLALFYAIFVTIRTLIFGVQVPGYASLMVAILFLGGLQLLSLGILGEYVGRILVETKHRPLYIVRERIGGDD
Q1M7W7_RHIJ3_NodC	SRR18460306_gnl|extdb|pgaptmp_001393 glycosyltransferase [Sphingomonas sediminicola]	28.099	121	72	4	425	51	167	345	5	114	40	0.000406	MRQPVSIIVPAYNAESTLPECLSALRAAMRPGDELMLFDDGSTDATRSIAEAAGAKIVRNAGSPKGPAHGRNVAAAHASQPYIMFVDADVIIHKDAIEKLAEEVERTGAVAAFGSYDDHPRSRRLPALYANLRHHFVHQSGNRDATTFWTGIGLIETEAFREFGGYDDVLFAHPSIEDVELGMRLINSGKTIRLVPEAQGTHWKDWTLWRVWHTDVVRRALPWSRLIADGQLAVPDLNLARKERILALTAFSIPVFVIGGLFESYFWIGAGALIAFYLFGIRKFLGVLTRRMNPLQLAGAAAMHWFYHLYASVTYALVMLGTRIGLRRHADRNTPVPLKRAELAQ
Q1M7W7_RHIJ3_NodC	SRR18460304_gnl|extdb|pgaptmp_002760 glycosyltransferase [Sphingomonas sediminicola]	28.099	121	72	4	425	51	167	345	5	114	40	0.000406	MRQPVSIIVPAYNAESTLPECLSALRAAMRPGDELMLFDDGSTDATRSIAEAAGAKIVRNAGSPKGPAHGRNVAAAHASQPYIMFVDADVIIHKDAIEKLAEEVERTGAVAAFGSYDDHPRSRRLPALYANLRHHFVHQSGNRDATTFWTGIGLIETEAFREFGGYDDVLFAHPSIEDVELGMRLINSGKTIRLVPEAQGTHWKDWTLWRVWHTDVVRRALPWSRLIADGQLAVPDLNLARKERILALTAFSIPVFVIGGLFESYFWIGAGALIAFYLFGIRKFLGVLTRRMNPLQLAGAAAMHWFYHLYASVTYALVMLGTRIGLRRHADRNTPVPLKRAELAQ
Q1M7W7_RHIJ3_NodC	SRR18460303_gnl|extdb|pgaptmp_001475 glycosyltransferase [Sphingomonas sediminicola]	28.099	121	72	4	425	51	167	345	5	114	40	0.000406	MRQPVSIIVPAYNAESTLPECLSALRAAMRPGDELMLFDDGSTDATRSIAEAAGAKIVRNAGSPKGPAHGRNVAAAHASQPYIMFVDADVIIHKDAIEKLAEEVERTGAVAAFGSYDDHPRSRRLPALYANLRHHFVHQSGNRDATTFWTGIGLIETEAFREFGGYDDVLFAHPSIEDVELGMRLINSGKTIRLVPEAQGTHWKDWTLWRVWHTDVVRRALPWSRLIADGQLAVPDLNLARKERILALTAFSIPVFVIGGLFESYFWIGAGALIAFYLFGIRKFLGVLTRRMNPLQLAGAAAMHWFYHLYASVTYALVMLGTRIGLRRHADRNTPVPLKRAELAQ
Sphingomonas_NodA	SRR18460306_gnl|extdb|pgaptmp_000349 transcription factor [Sphingomonas sediminicola]	27.143	70	46	1	201	77	146	79	10	74	25.8	1.5	MRTSDILTRIRRAIEKSPRNGYVAELHVQAIKYAEELEGVTGREFCEALGIGPSFGTEFAKMRKIAPRLKAAGLDVDRL
Sphingomonas_NodA	SRR18460304_gnl|extdb|pgaptmp_000615 transcription factor [Sphingomonas sediminicola]	27.143	70	46	1	201	77	146	79	10	74	25.8	1.5	MRTSDILTRIRRAIEKSPRNGYVAELHVQAIKYAEELEGVTGREFCEALGIGPSFGTEFAKMRKIAPRLKAAGLDVDRL
Sphingomonas_NodA	SRR18460303_gnl|extdb|pgaptmp_000954 transcription factor [Sphingomonas sediminicola]	27.143	70	46	1	201	77	146	79	10	74	25.8	1.5	MRTSDILTRIRRAIEKSPRNGYVAELHVQAIKYAEELEGVTGREFCEALGIGPSFGTEFAKMRKIAPRLKAAGLDVDRL
Sphingomonas_NodA	SRR18460306_gnl|extdb|pgaptmp_001938 hypothetical protein pgaptmp_001938 [Sphingomonas sediminicola]	36.842	38	22	1	201	96	133	217	113	148	25.4	5.1	MDFGRYIQVLAALSLTVLAAPAFASDNPAMDSDVMRINNAWAHIRYQVKDRNAQYNQLAALEGQALQVVQKYPGKAEPLLWEGIVVSEEAARASTFKQLGLATRARDILAKAYAINPRVADGGAAMSLGVLYYKVPGWPIGFGSTAKARTYFQRALLQDPKGLDNNYFYGDFLAQEGDKASARQYLQRALQAPTNPDRPVWDSGRRAEVRALLAKLG
Sphingomonas_NodA	SRR18460304_gnl|extdb|pgaptmp_002426 hypothetical protein pgaptmp_002426 [Sphingomonas sediminicola]	36.842	38	22	1	201	96	133	217	113	148	25.4	5.1	MDFGRYIQVLAALSLTVLAAPAFASDNPAMDSDVMRINNAWAHIRYQVKDRNAQYNQLAALEGQALQVVQKYPGKAEPLLWEGIVVSEEAARASTFKQLGLATRARDILAKAYAINPRVADGGAAMSLGVLYYKVPGWPIGFGSTAKARTYFQRALLQDPKGLDNNYFYGDFLAQEGDKASARQYLQRALQAPTNPDRPVWDSGRRAEVRALLAKLG
Sphingomonas_NodA	SRR18460303_gnl|extdb|pgaptmp_002297 hypothetical protein pgaptmp_002297 [Sphingomonas sediminicola]	36.842	38	22	1	201	96	133	217	113	148	25.4	5.1	MDFGRYIQVLAALSLTVLAAPAFASDNPAMDSDVMRINNAWAHIRYQVKDRNAQYNQLAALEGQALQVVQKYPGKAEPLLWEGIVVSEEAARASTFKQLGLATRARDILAKAYAINPRVADGGAAMSLGVLYYKVPGWPIGFGSTAKARTYFQRALLQDPKGLDNNYFYGDFLAQEGDKASARQYLQRALQAPTNPDRPVWDSGRRAEVRALLAKLG
Sphingomonas_NodB	SRR18460306_gnl|extdb|pgaptmp_001400 polysaccharide deacetylase family protein [Sphingomonas sediminicola]	61.326	181	47	5	224	1	164	239	27	201	177	3.17e-56	MRAVLTFHSIDDLPGPLSYSPAGLERMLDALDEARLPVLDLDELLADPDANGVALTFDDGISTVFKTAMPILAERKLPAHVFVITNWVGGDNRWPGQPDRATPFNLMDWSQLEAIQSGGFRIEAHTASHPDLRKLTDAQIDAEMEEADSAIESRLGRCPRYFAYPYGYYDGRVRAIASKRYRGSFTTKLDYLDPRSAADALPRLDTHYLRSPTFVRALAGGPAHAYIALRRALRRLRGY
Sphingomonas_NodB	SRR18460304_gnl|extdb|pgaptmp_002753 polysaccharide deacetylase family protein [Sphingomonas sediminicola]	61.326	181	47	5	224	1	164	239	27	201	177	3.17e-56	MRAVLTFHSIDDLPGPLSYSPAGLERMLDALDEARLPVLDLDELLADPDANGVALTFDDGISTVFKTAMPILAERKLPAHVFVITNWVGGDNRWPGQPDRATPFNLMDWSQLEAIQSGGFRIEAHTASHPDLRKLTDAQIDAEMEEADSAIESRLGRCPRYFAYPYGYYDGRVRAIASKRYRGSFTTKLDYLDPRSAADALPRLDTHYLRSPTFVRALAGGPAHAYIALRRALRRLRGY
Sphingomonas_NodB	SRR18460303_gnl|extdb|pgaptmp_001468 polysaccharide deacetylase family protein [Sphingomonas sediminicola]	61.326	181	47	5	224	1	164	239	27	201	177	3.17e-56	MRAVLTFHSIDDLPGPLSYSPAGLERMLDALDEARLPVLDLDELLADPDANGVALTFDDGISTVFKTAMPILAERKLPAHVFVITNWVGGDNRWPGQPDRATPFNLMDWSQLEAIQSGGFRIEAHTASHPDLRKLTDAQIDAEMEEADSAIESRLGRCPRYFAYPYGYYDGRVRAIASKRYRGSFTTKLDYLDPRSAADALPRLDTHYLRSPTFVRALAGGPAHAYIALRRALRRLRGY
Sphingomonas_NodB	SRR18460306_gnl|extdb|pgaptmp_002065 polysaccharide deacetylase family protein [Sphingomonas sediminicola]	28.696	115	66	5	224	25	125	319	21	133	36.2	0.002	MRVLLFLLLLITSWSGAEAQKRVAFTFDDVPRGRGAFFTPDERTIRLIAGLHKAGVKQAAFYLVPGQIGHDDGIGGAERIEAYVAAGHVIADHSFTHPHLNALSAADYMADVDKAEDFLKGREGRRPWFRYPFLDEGGDDKAKVAAVRAALKARGLHNGYATVDGSDWNIESRTADAVKAGKTIDRDALRDLYVETMVGAADFADQLARKTWGRQPAQVIVLHETDIAALFIADLAEELRKDGWTIITADEAYADPISKLAPNVPYANGTLVELAAWEKGLPKPRWYERNDIDLANRLFDERVLHERPKQVQPRDKGKP
Sphingomonas_NodB	SRR18460304_gnl|extdb|pgaptmp_000930 polysaccharide deacetylase family protein [Sphingomonas sediminicola]	28.696	115	66	5	224	25	125	319	21	133	36.2	0.002	MRVLLFLLLLITSWSGAEAQKRVAFTFDDVPRGRGAFFTPDERTIRLIAGLHKAGVKQAAFYLVPGQIGHDDGIGGAERIEAYVAAGHVIADHSFTHPHLNALSAADYMADVDKAEDFLKGREGRRPWFRYPFLDEGGDDKAKVAAVRAALKARGLHNGYATVDGSDWNIESRTADAVKAGKTIDRDALRDLYVETMVGAADFADQLARKTWGRQPAQVIVLHETDIAALFIADLAEELRKDGWTIITADEAYADPISKLAPNVPYANGTLVELAAWEKGLPKPRWYERNDIDLANRLFDERVLHERPKQVQPRDKGKP
Sphingomonas_NodB	SRR18460303_gnl|extdb|pgaptmp_002641 polysaccharide deacetylase family protein [Sphingomonas sediminicola]	28.696	115	66	5	224	25	125	319	21	133	36.2	0.002	MRVLLFLLLLITSWSGAEAQKRVAFTFDDVPRGRGAFFTPDERTIRLIAGLHKAGVKQAAFYLVPGQIGHDDGIGGAERIEAYVAAGHVIADHSFTHPHLNALSAADYMADVDKAEDFLKGREGRRPWFRYPFLDEGGDDKAKVAAVRAALKARGLHNGYATVDGSDWNIESRTADAVKAGKTIDRDALRDLYVETMVGAADFADQLARKTWGRQPAQVIVLHETDIAALFIADLAEELRKDGWTIITADEAYADPISKLAPNVPYANGTLVELAAWEKGLPKPRWYERNDIDLANRLFDERVLHERPKQVQPRDKGKP
Sphingomonas_NodB	SRR18460306_gnl|extdb|pgaptmp_000105 ABC transporter ATP-binding protein [Sphingomonas sediminicola]	32.468	77	44	3	224	18	90	308	223	295	28.5	0.76	METPAAIRIDSVSKTYAGGKLALDDVSFDVPQGQIFGLLGPNGAGKSTLINILAGLVVKSAGKVRIWGFDIDEHPRNAKRSIGIVPQEILFDPFFTPKEALEIQAGLYGIPPEQRKTDELLAAMHLTDKADAYSRTLSGGMKRRLLVAKAMVHSPPILVLDEPTAGVDIELRRQLWAYVRELNAQGVTVVLTTHYLEEAEELCDRIAIINHGKVVANEPTRTLVAKAQEKAVVVTFDQDLGSVPSHSCFENIRLLDERTIEITYRKDKCNAGDVLAAVQREGFSIVDVRTRDPDLEDVFLSLVSEKAA
Sphingomonas_NodB	SRR18460304_gnl|extdb|pgaptmp_002103 ABC transporter ATP-binding protein [Sphingomonas sediminicola]	32.468	77	44	3	224	18	90	308	223	295	28.5	0.76	METPAAIRIDSVSKTYAGGKLALDDVSFDVPQGQIFGLLGPNGAGKSTLINILAGLVVKSAGKVRIWGFDIDEHPRNAKRSIGIVPQEILFDPFFTPKEALEIQAGLYGIPPEQRKTDELLAAMHLTDKADAYSRTLSGGMKRRLLVAKAMVHSPPILVLDEPTAGVDIELRRQLWAYVRELNAQGVTVVLTTHYLEEAEELCDRIAIINHGKVVANEPTRTLVAKAQEKAVVVTFDQDLGSVPSHSCFENIRLLDERTIEITYRKDKCNAGDVLAAVQREGFSIVDVRTRDPDLEDVFLSLVSEKAA
Sphingomonas_NodB	SRR18460303_gnl|extdb|pgaptmp_002453 ABC transporter ATP-binding protein [Sphingomonas sediminicola]	32.468	77	44	3	224	18	90	308	223	295	28.5	0.76	METPAAIRIDSVSKTYAGGKLALDDVSFDVPQGQIFGLLGPNGAGKSTLINILAGLVVKSAGKVRIWGFDIDEHPRNAKRSIGIVPQEILFDPFFTPKEALEIQAGLYGIPPEQRKTDELLAAMHLTDKADAYSRTLSGGMKRRLLVAKAMVHSPPILVLDEPTAGVDIELRRQLWAYVRELNAQGVTVVLTTHYLEEAEELCDRIAIINHGKVVANEPTRTLVAKAQEKAVVVTFDQDLGSVPSHSCFENIRLLDERTIEITYRKDKCNAGDVLAAVQREGFSIVDVRTRDPDLEDVFLSLVSEKAA
Sphingomonas_NodB	SRR18460306_gnl|extdb|pgaptmp_002461 peptide-methionine (R)-S-oxide reductase MsrB [Sphingomonas sediminicola]	30.233	43	30	0	224	12	54	165	123	165	25.4	5	MTELTNINRRAFIGVAGAAGAALTFLSVGRANGASRSFEFALSDSDWRKRLGPERYRILREAGTERPYSSPLNKEHRRGTFACAGCGLPLFSSATKFDSGTGWPSFFRPLPNAILTRADHSLFMERTEVLCRRCGGHLGHVFDDGPRPTGLRYCMNGLALKFVPA
Sphingomonas_NodB	SRR18460304_gnl|extdb|pgaptmp_001326 peptide-methionine (R)-S-oxide reductase MsrB [Sphingomonas sediminicola]	30.233	43	30	0	224	12	54	165	123	165	25.4	5	MTELTNINRRAFIGVAGAAGAALTFLSVGRANGASRSFEFALSDSDWRKRLGPERYRILREAGTERPYSSPLNKEHRRGTFACAGCGLPLFSSATKFDSGTGWPSFFRPLPNAILTRADHSLFMERTEVLCRRCGGHLGHVFDDGPRPTGLRYCMNGLALKFVPA
Sphingomonas_NodB	SRR18460303_gnl|extdb|pgaptmp_001871 peptide-methionine (R)-S-oxide reductase MsrB [Sphingomonas sediminicola]	30.233	43	30	0	224	12	54	165	123	165	25.4	5	MTELTNINRRAFIGVAGAAGAALTFLSVGRANGASRSFEFALSDSDWRKRLGPERYRILREAGTERPYSSPLNKEHRRGTFACAGCGLPLFSSATKFDSGTGWPSFFRPLPNAILTRADHSLFMERTEVLCRRCGGHLGHVFDDGPRPTGLRYCMNGLALKFVPA
Sphingomonas_NodB	SRR18460306_gnl|extdb|pgaptmp_001500 transcriptional repressor LexA [Sphingomonas sediminicola]	60	20	7	1	224	202	221	215	40	58	24.6	9.4	MLTAKQHELLLFINQRLNESGVSPSFDEMREALDLKSKSGVHRLISALEERGFIRRLPNRARALEVLKLPESAAPAPAVPRPVVPAAANDTIEIPLHGRIAAGTPIEALQGTDGFAVPAALLGPGEHYALEVSGDSMVEEGILDGDFALIRKADTARDGEIVVALIDNEEATLKTYRREGRTVRLDPANARYEAQRYDESRVAIQGRLAGLIRRY
Sphingomonas_NodB	SRR18460304_gnl|extdb|pgaptmp_001838 transcriptional repressor LexA [Sphingomonas sediminicola]	60	20	7	1	224	202	221	215	40	58	24.6	9.4	MLTAKQHELLLFINQRLNESGVSPSFDEMREALDLKSKSGVHRLISALEERGFIRRLPNRARALEVLKLPESAAPAPAVPRPVVPAAANDTIEIPLHGRIAAGTPIEALQGTDGFAVPAALLGPGEHYALEVSGDSMVEEGILDGDFALIRKADTARDGEIVVALIDNEEATLKTYRREGRTVRLDPANARYEAQRYDESRVAIQGRLAGLIRRY
Sphingomonas_NodB	SRR18460303_gnl|extdb|pgaptmp_001369 transcriptional repressor LexA [Sphingomonas sediminicola]	60	20	7	1	224	202	221	215	40	58	24.6	9.4	MLTAKQHELLLFINQRLNESGVSPSFDEMREALDLKSKSGVHRLISALEERGFIRRLPNRARALEVLKLPESAAPAPAVPRPVVPAAANDTIEIPLHGRIAAGTPIEALQGTDGFAVPAALLGPGEHYALEVSGDSMVEEGILDGDFALIRKADTARDGEIVVALIDNEEATLKTYRREGRTVRLDPANARYEAQRYDESRVAIQGRLAGLIRRY
Sphingomonas_NodC	SRR18460306_gnl|extdb|pgaptmp_001399 hypothetical protein pgaptmp_001399 [Sphingomonas sediminicola]	36.471	85	39	4	395	43	114	298	12	94	40.8	0.00019	MTEPTLSIVLAVKDGAENVPALLDAIKSRGDETEVILCCAGSMPDASSGIGCHAFPEETLVPVLWSEGIKRARGGRVALTTAQFVPDPRWIYHLQSADLDRWAGVGGVIDNDPRSSARNWAIFFLRYSAFAPPLKAGETNEIAADNAIYDRAAIFEHPDLLEEGFWEPSFHRRFHAAGRKLSIDPGLVVVHHGTVSTVSFARQRFLHGRAYGVERAERGSFPHNLLLLLSSLLVPPLLLARIISRIAKKRAYRGKLFAGFPWLFWFTLAWSAGEAGGYASTLTRKLRGNAAGPSKRHA
Sphingomonas_NodC	SRR18460304_gnl|extdb|pgaptmp_002754 hypothetical protein pgaptmp_002754 [Sphingomonas sediminicola]	36.471	85	39	4	395	43	114	298	12	94	40.8	0.00019	MTEPTLSIVLAVKDGAENVPALLDAIKSRGDETEVILCCAGSMPDASSGIGCHAFPEETLVPVLWSEGIKRARGGRVALTTAQFVPDPRWIYHLQSADLDRWAGVGGVIDNDPRSSARNWAIFFLRYSAFAPPLKAGETNEIAADNAIYDRAAIFEHPDLLEEGFWEPSFHRRFHAAGRKLSIDPGLVVVHHGTVSTVSFARQRFLHGRAYGVERAERGSFPHNLLLLLSSLLVPPLLLARIISRIAKKRAYRGKLFAGFPWLFWFTLAWSAGEAGGYASTLTRKLRGNAAGPSKRHA
Sphingomonas_NodC	SRR18460303_gnl|extdb|pgaptmp_001469 hypothetical protein pgaptmp_001469 [Sphingomonas sediminicola]	36.471	85	39	4	395	43	114	298	12	94	40.8	0.00019	MTEPTLSIVLAVKDGAENVPALLDAIKSRGDETEVILCCAGSMPDASSGIGCHAFPEETLVPVLWSEGIKRARGGRVALTTAQFVPDPRWIYHLQSADLDRWAGVGGVIDNDPRSSARNWAIFFLRYSAFAPPLKAGETNEIAADNAIYDRAAIFEHPDLLEEGFWEPSFHRRFHAAGRKLSIDPGLVVVHHGTVSTVSFARQRFLHGRAYGVERAERGSFPHNLLLLLSSLLVPPLLLARIISRIAKKRAYRGKLFAGFPWLFWFTLAWSAGEAGGYASTLTRKLRGNAAGPSKRHA
Sphingomonas_NodC	SRR18460306_gnl|extdb|pgaptmp_001919 M13 family metallopeptidase [Sphingomonas sediminicola]	23.438	128	92	3	395	130	256	692	359	481	30.4	0.47	MNRTKLLLVASALAFSISACQQAGTGTEQSAQAPGTELGIVPASMDTSVKPGDDFFAFTNGSWVKNTPIPEDRSNIGAFYIADQERERQTKELIAGILKSSPAADSNEGKIANYYNAFLNTDAIDKAGLNPAKADLDAIGRIADKKQLSAAIGGTLRADTDPLNATNFRTENLFGIFVTQGLNTPGETLPYIMQGGIGLPEREYYLSGDAKMADLRNKYRAYVQQILTLANYPDPQGSAQRIMDLETKIARAHATREESEDFAKGAKVWTRAELEKNAPGLDWAALLDAAQLGSAPKFQAYHSTAIPKLSALVGSEPIQAWKDWLAFHTLNQQAAVLPKAFRDASFTFNGTALSGTPKERPRDQLAMNAVSNELPDAVGKVYVDKYFPVSSKAEIQKMV…
Sphingomonas_NodC	SRR18460304_gnl|extdb|pgaptmp_002445 M13 family metallopeptidase [Sphingomonas sediminicola]	23.438	128	92	3	395	130	256	692	359	481	30.4	0.47	MNRTKLLLVASALAFSISACQQAGTGTEQSAQAPGTELGIVPASMDTSVKPGDDFFAFTNGSWVKNTPIPEDRSNIGAFYIADQERERQTKELIAGILKSSPAADSNEGKIANYYNAFLNTDAIDKAGLNPAKADLDAIGRIADKKQLSAAIGGTLRADTDPLNATNFRTENLFGIFVTQGLNTPGETLPYIMQGGIGLPEREYYLSGDAKMADLRNKYRAYVQQILTLANYPDPQGSAQRIMDLETKIARAHATREESEDFAKGAKVWTRAELEKNAPGLDWAALLDAAQLGSAPKFQAYHSTAIPKLSALVGSEPIQAWKDWLAFHTLNQQAAVLPKAFRDASFTFNGTALSGTPKERPRDQLAMNAVSNELPDAVGKVYVDKYFPVSSKAEIQKMV…
Sphingomonas_NodC	SRR18460303_gnl|extdb|pgaptmp_002278 M13 family metallopeptidase [Sphingomonas sediminicola]	23.438	128	92	3	395	130	256	692	359	481	30.4	0.47	MNRTKLLLVASALAFSISACQQAGTGTEQSAQAPGTELGIVPASMDTSVKPGDDFFAFTNGSWVKNTPIPEDRSNIGAFYIADQERERQTKELIAGILKSSPAADSNEGKIANYYNAFLNTDAIDKAGLNPAKADLDAIGRIADKKQLSAAIGGTLRADTDPLNATNFRTENLFGIFVTQGLNTPGETLPYIMQGGIGLPEREYYLSGDAKMADLRNKYRAYVQQILTLANYPDPQGSAQRIMDLETKIARAHATREESEDFAKGAKVWTRAELEKNAPGLDWAALLDAAQLGSAPKFQAYHSTAIPKLSALVGSEPIQAWKDWLAFHTLNQQAAVLPKAFRDASFTFNGTALSGTPKERPRDQLAMNAVSNELPDAVGKVYVDKYFPVSSKAEIQKMV…
Q1M7Z2_RHIJ3_NifH	SRR18460306_gnl|extdb|pgaptmp_000136 ParA family protein [Sphingomonas sediminicola]	41.667	36	21	0	297	12	47	260	10	45	37	0.002	MIRVAVANQKGGVGKTTTAINLATALAAVGWKVLLIDLDPQGNASTGLGIGQSGREISSYDVLIGSAGVVEGAVATRVPRLELLPATMDLSGAEVELVSLEDRARRLERALDAVPSGRWDICLIDCPPSLGLLTVNGLVAARHLLVPLQCEFFALEGLSQLLQTVERIRLAFNPELQILGIALTMFDKRNNLSQQVADDVRACLGQAVFDTVVPRNVRLSEAPSHGLPALIYDLRCPGSEAYVRLARELMGRLPRHAEAA
Q1M7Z2_RHIJ3_NifH	SRR18460304_gnl|extdb|pgaptmp_002134 ParA family protein [Sphingomonas sediminicola]	41.667	36	21	0	297	12	47	260	10	45	37	0.002	MIRVAVANQKGGVGKTTTAINLATALAAVGWKVLLIDLDPQGNASTGLGIGQSGREISSYDVLIGSAGVVEGAVATRVPRLELLPATMDLSGAEVELVSLEDRARRLERALDAVPSGRWDICLIDCPPSLGLLTVNGLVAARHLLVPLQCEFFALEGLSQLLQTVERIRLAFNPELQILGIALTMFDKRNNLSQQVADDVRACLGQAVFDTVVPRNVRLSEAPSHGLPALIYDLRCPGSEAYVRLARELMGRLPRHAEAA
Q1M7Z2_RHIJ3_NifH	SRR18460303_gnl|extdb|pgaptmp_002422 ParA family protein [Sphingomonas sediminicola]	41.667	36	21	0	297	12	47	260	10	45	37	0.002	MIRVAVANQKGGVGKTTTAINLATALAAVGWKVLLIDLDPQGNASTGLGIGQSGREISSYDVLIGSAGVVEGAVATRVPRLELLPATMDLSGAEVELVSLEDRARRLERALDAVPSGRWDICLIDCPPSLGLLTVNGLVAARHLLVPLQCEFFALEGLSQLLQTVERIRLAFNPELQILGIALTMFDKRNNLSQQVADDVRACLGQAVFDTVVPRNVRLSEAPSHGLPALIYDLRCPGSEAYVRLARELMGRLPRHAEAA
Q1M7Z2_RHIJ3_NifH	SRR18460306_gnl|extdb|pgaptmp_000234 ParA family protein [Sphingomonas sediminicola]	25.301	83	57	3	297	9	90	248	7	85	26.9	2.9	MAAIGIYSAKGGVGKTTLAVNLAWASAVLYHRRTLLWDLDPQGGASYILRQQSAGSDLCSRIVEKDDLPSMARRTGYKKLDILPSDPSLRNLERRFQDLGKRRRLAKATADLSRDYDRIIVDCSPGLTETSEQIMRAMDLILVPVIPAALSRRALDVISEHLRRTKGPQVRLIPLFSMVDRRRQIHIRELEEHPNWPVIPMASAFERVSEERAPIGELLPRYSMPVEITALLWRKVERVLADLRSASR
Q1M7Z2_RHIJ3_NifH	SRR18460304_gnl|extdb|pgaptmp_002232 ParA family protein [Sphingomonas sediminicola]	25.301	83	57	3	297	9	90	248	7	85	26.9	2.9	MAAIGIYSAKGGVGKTTLAVNLAWASAVLYHRRTLLWDLDPQGGASYILRQQSAGSDLCSRIVEKDDLPSMARRTGYKKLDILPSDPSLRNLERRFQDLGKRRRLAKATADLSRDYDRIIVDCSPGLTETSEQIMRAMDLILVPVIPAALSRRALDVISEHLRRTKGPQVRLIPLFSMVDRRRQIHIRELEEHPNWPVIPMASAFERVSEERAPIGELLPRYSMPVEITALLWRKVERVLADLRSASR
Q1M7Z2_RHIJ3_NifH	SRR18460303_gnl|extdb|pgaptmp_002324 ParA family protein [Sphingomonas sediminicola]	25.301	83	57	3	297	9	90	248	7	85	26.9	2.9	MAAIGIYSAKGGVGKTTLAVNLAWASAVLYHRRTLLWDLDPQGGASYILRQQSAGSDLCSRIVEKDDLPSMARRTGYKKLDILPSDPSLRNLERRFQDLGKRRRLAKATADLSRDYDRIIVDCSPGLTETSEQIMRAMDLILVPVIPAALSRRALDVISEHLRRTKGPQVRLIPLFSMVDRRRQIHIRELEEHPNWPVIPMASAFERVSEERAPIGELLPRYSMPVEITALLWRKVERVLADLRSASR
Q1M7Z2_RHIJ3_NifH	SRR18460306_gnl|extdb|pgaptmp_000719 division plane positioning ATPase MipZ [Sphingomonas sediminicola]	36.842	57	34	2	297	1	55	264	1	57	26.9	3.3	MAQPHFIVFANEKGGTGKSTTAVHTAVALAATGHVVGALDLDSRQRTMTRYLENRDATMRRLGKNLPQAKYRVFEGDSVEGLDLALRELSEEVDVIVVDTPGRDDPIARAAILKADTLVTPMNDSFVDLDLIGQVHPENYKITRPSFYAELIWNSRTQRAKNTGKSVDWVVLRNRLQHIESHNLRRVGAALDELARRVGFRVIPGLGERVIYRELFPKGLTLLDFEQLGEVGIGHITARQELREMIAGLGIPDPGVEEPIAAAG
Q1M7Z2_RHIJ3_NifH	SRR18460304_gnl|extdb|pgaptmp_000247 division plane positioning ATPase MipZ [Sphingomonas sediminicola]	36.842	57	34	2	297	1	55	264	1	57	26.9	3.3	MAQPHFIVFANEKGGTGKSTTAVHTAVALAATGHVVGALDLDSRQRTMTRYLENRDATMRRLGKNLPQAKYRVFEGDSVEGLDLALRELSEEVDVIVVDTPGRDDPIARAAILKADTLVTPMNDSFVDLDLIGQVHPENYKITRPSFYAELIWNSRTQRAKNTGKSVDWVVLRNRLQHIESHNLRRVGAALDELARRVGFRVIPGLGERVIYRELFPKGLTLLDFEQLGEVGIGHITARQELREMIAGLGIPDPGVEEPIAAAG
Q1M7Z2_RHIJ3_NifH	SRR18460303_gnl|extdb|pgaptmp_000585 division plane positioning ATPase MipZ [Sphingomonas sediminicola]	36.842	57	34	2	297	1	55	264	1	57	26.9	3.3	MAQPHFIVFANEKGGTGKSTTAVHTAVALAATGHVVGALDLDSRQRTMTRYLENRDATMRRLGKNLPQAKYRVFEGDSVEGLDLALRELSEEVDVIVVDTPGRDDPIARAAILKADTLVTPMNDSFVDLDLIGQVHPENYKITRPSFYAELIWNSRTQRAKNTGKSVDWVVLRNRLQHIESHNLRRVGAALDELARRVGFRVIPGLGERVIYRELFPKGLTLLDFEQLGEVGIGHITARQELREMIAGLGIPDPGVEEPIAAAG
Q1M7Z3_RHIJ3_NifD	SRR18460306_gnl|extdb|pgaptmp_000892 exodeoxyribonuclease III [Sphingomonas sediminicola]	28.571	56	34	2	501	417	469	263	24	76	28.1	2.4	MSKKRALRIASYNINGINSRLPVLLRWLEEIRPDVVGLQELKCTDEAFPAKDIEALGYSAIWHGQKSWNGVAILSRVGEPVETGRGLPGGPDDVQSRYIEAAVCGILIANLYLPNGNPWPGPKFDYKLAWMDRLQAHARHLLDSGLPSMLMGDFNVIPTELDVYKPERWAKDALFSPQARAKFAELVDQGWTDAIRKLHPGERIYTFWHYWRNSFQRDAGIRIDHFLLSPPLVKKLKAAGVDREPRGWEKTSDHAPTWVELAV
Q1M7Z3_RHIJ3_NifD	SRR18460304_gnl|extdb|pgaptmp_000073 exodeoxyribonuclease III [Sphingomonas sediminicola]	28.571	56	34	2	501	417	469	263	24	76	28.1	2.4	MSKKRALRIASYNINGINSRLPVLLRWLEEIRPDVVGLQELKCTDEAFPAKDIEALGYSAIWHGQKSWNGVAILSRVGEPVETGRGLPGGPDDVQSRYIEAAVCGILIANLYLPNGNPWPGPKFDYKLAWMDRLQAHARHLLDSGLPSMLMGDFNVIPTELDVYKPERWAKDALFSPQARAKFAELVDQGWTDAIRKLHPGERIYTFWHYWRNSFQRDAGIRIDHFLLSPPLVKKLKAAGVDREPRGWEKTSDHAPTWVELAV
Q1M7Z3_RHIJ3_NifD	SRR18460303_gnl|extdb|pgaptmp_000412 exodeoxyribonuclease III [Sphingomonas sediminicola]	28.571	56	34	2	501	417	469	263	24	76	28.1	2.4	MSKKRALRIASYNINGINSRLPVLLRWLEEIRPDVVGLQELKCTDEAFPAKDIEALGYSAIWHGQKSWNGVAILSRVGEPVETGRGLPGGPDDVQSRYIEAAVCGILIANLYLPNGNPWPGPKFDYKLAWMDRLQAHARHLLDSGLPSMLMGDFNVIPTELDVYKPERWAKDALFSPQARAKFAELVDQGWTDAIRKLHPGERIYTFWHYWRNSFQRDAGIRIDHFLLSPPLVKKLKAAGVDREPRGWEKTSDHAPTWVELAV
Q1M7Z3_RHIJ3_NifD	SRR18460306_gnl|extdb|pgaptmp_002437 NAD-glutamate dehydrogenase [Sphingomonas sediminicola]	33.333	30	20	0	501	81	110	1549	742	771	28.5	2.7	MTAHMRLARPLVSSIRKALTQNALPGETEGFTSAMEQDAAAFLASVGAQRKRGEVAIAIESTGGEAGRRRMRIAIVNDDMPFLVDSIANTIARRQLTIHRLLHPVVCVERDKNGKLLSVEPLCGDKDRRESMMYLELDRTHARGRNELVLDLKAALADVRASVRDWPKLQAKMREDAAAIEDPEGRALLEWFAEGAMTLLGYQVERATGQPTETLGLFSIPGAPTDEGGALGAMRYFEQGGDVPLMAKAERKSTVHRGVPLDLVVVPIREKGKVVGIGVHAGLWTSQALGWPVEDVPLLRQRLEQLDESFGFDPKGHSGKALRHAVSSLPRDLLVNVSFESVRDLVMMAMSLADRPRPALLLVRSILKGQLFAFVWLPREEMNTQRREAIGAMLESVVG…
Q1M7Z3_RHIJ3_NifD	SRR18460304_gnl|extdb|pgaptmp_001302 NAD-glutamate dehydrogenase [Sphingomonas sediminicola]	33.333	30	20	0	501	81	110	1549	742	771	28.5	2.7	MTAHMRLARPLVSSIRKALTQNALPGETEGFTSAMEQDAAAFLASVGAQRKRGEVAIAIESTGGEAGRRRMRIAIVNDDMPFLVDSIANTIARRQLTIHRLLHPVVCVERDKNGKLLSVEPLCGDKDRRESMMYLELDRTHARGRNELVLDLKAALADVRASVRDWPKLQAKMREDAAAIEDPEGRALLEWFAEGAMTLLGYQVERATGQPTETLGLFSIPGAPTDEGGALGAMRYFEQGGDVPLMAKAERKSTVHRGVPLDLVVVPIREKGKVVGIGVHAGLWTSQALGWPVEDVPLLRQRLEQLDESFGFDPKGHSGKALRHAVSSLPRDLLVNVSFESVRDLVMMAMSLADRPRPALLLVRSILKGQLFAFVWLPREEMNTQRREAIGAMLESVVG…
Q1M7Z3_RHIJ3_NifD	SRR18460303_gnl|extdb|pgaptmp_001847 NAD-glutamate dehydrogenase [Sphingomonas sediminicola]	33.333	30	20	0	501	81	110	1549	742	771	28.5	2.7	MTAHMRLARPLVSSIRKALTQNALPGETEGFTSAMEQDAAAFLASVGAQRKRGEVAIAIESTGGEAGRRRMRIAIVNDDMPFLVDSIANTIARRQLTIHRLLHPVVCVERDKNGKLLSVEPLCGDKDRRESMMYLELDRTHARGRNELVLDLKAALADVRASVRDWPKLQAKMREDAAAIEDPEGRALLEWFAEGAMTLLGYQVERATGQPTETLGLFSIPGAPTDEGGALGAMRYFEQGGDVPLMAKAERKSTVHRGVPLDLVVVPIREKGKVVGIGVHAGLWTSQALGWPVEDVPLLRQRLEQLDESFGFDPKGHSGKALRHAVSSLPRDLLVNVSFESVRDLVMMAMSLADRPRPALLLVRSILKGQLFAFVWLPREEMNTQRREAIGAMLESVVG…
Q1M7Z3_RHIJ3_NifD	SRR18460306_gnl|extdb|pgaptmp_000245 ATP-binding protein [Sphingomonas sediminicola]	26.733	101	66	3	501	106	202	359	262	358	26.9	6.1	MMVGYAPGELEATIASSRLEQSIVQHKLLFHGLQRLRLHQARSLKLFEGSSQPSHLLIVTGLPGAGKSTLLKQHKRDFPDVETIDGRMMPVVLVEMPFPCTRKGLVEAILMAMGHEPSANWNTARIVDEIANFARRHDVLMIAIDEADRIFGSEAPILAKFLVSLLNSLDCQLVLAGAPEIQQLHKGWGLERRKEVDLNLDPYRFNTREGQTDFRSMLGLFEENMGLPEPSLINSPDFSKRLYLASGGQVGLVSKLLVEALRRAHMRQMAKIDLALLGEVYVAFKRGDEDEEIEFDCDAETIDAAEPLPLSDNPFLCTSARLKILWDDLHAERARKARDNAKPAVNNATIGAKGKGKSS
Q1M7Z3_RHIJ3_NifD	SRR18460304_gnl|extdb|pgaptmp_002243 ATP-binding protein [Sphingomonas sediminicola]	26.733	101	66	3	501	106	202	359	262	358	26.9	6.1	MMVGYAPGELEATIASSRLEQSIVQHKLLFHGLQRLRLHQARSLKLFEGSSQPSHLLIVTGLPGAGKSTLLKQHKRDFPDVETIDGRMMPVVLVEMPFPCTRKGLVEAILMAMGHEPSANWNTARIVDEIANFARRHDVLMIAIDEADRIFGSEAPILAKFLVSLLNSLDCQLVLAGAPEIQQLHKGWGLERRKEVDLNLDPYRFNTREGQTDFRSMLGLFEENMGLPEPSLINSPDFSKRLYLASGGQVGLVSKLLVEALRRAHMRQMAKIDLALLGEVYVAFKRGDEDEEIEFDCDAETIDAAEPLPLSDNPFLCTSARLKILWDDLHAERARKARDNAKPAVNNATIGAKGKGKSS
Q1M7Z3_RHIJ3_NifD	SRR18460303_gnl|extdb|pgaptmp_002313 ATP-binding protein [Sphingomonas sediminicola]	26.733	101	66	3	501	106	202	359	262	358	26.9	6.1	MMVGYAPGELEATIASSRLEQSIVQHKLLFHGLQRLRLHQARSLKLFEGSSQPSHLLIVTGLPGAGKSTLLKQHKRDFPDVETIDGRMMPVVLVEMPFPCTRKGLVEAILMAMGHEPSANWNTARIVDEIANFARRHDVLMIAIDEADRIFGSEAPILAKFLVSLLNSLDCQLVLAGAPEIQQLHKGWGLERRKEVDLNLDPYRFNTREGQTDFRSMLGLFEENMGLPEPSLINSPDFSKRLYLASGGQVGLVSKLLVEALRRAHMRQMAKIDLALLGEVYVAFKRGDEDEEIEFDCDAETIDAAEPLPLSDNPFLCTSARLKILWDDLHAERARKARDNAKPAVNNATIGAKGKGKSS
Q1M7Z4_RHIJ3_NifK	SRR18460306_gnl|extdb|pgaptmp_000928 translational GTPase TypA [Sphingomonas sediminicola]	34.615	52	30	2	513	430	481	605	437	484	30.4	0.7	MKLRNVAIIAHVDHGKTTLVDQLFRQSGTFRDNQRVEERAMDSNDLEKERGITILAKCTSVDWHGTHINIVDTPGHADFGAEVERILSMVDGVILLVDAAEGPMPQTKFVTGKALALGLKPIVVVNKIDRPDARPAEVLDEVFELFLNLEANDEQLDFPTLYASGRAGYAGLADDVRSGDLTPLFDTIVSHVPPPRVDAGPFRMLATLLDRDPFLGRILTGRIESGKLTTNMPIKAIDVDGNVVEEGRATKVFAFRGLERVPVESAEAGEIVAIAGLIKATVSNTFADPAVSAPLKARPIDPPTLAMSFSVNDSPYAGRDGDKVQSRVIRDRLEREAEGNVAIRVTTARDNDSFEVAGRGELQLGVLIETLRREGFELSISRPRVLFRDGPNGLEEPYE…
Q1M7Z4_RHIJ3_NifK	SRR18460304_gnl|extdb|pgaptmp_000037 translational GTPase TypA [Sphingomonas sediminicola]	34.615	52	30	2	513	430	481	605	437	484	30.4	0.7	MKLRNVAIIAHVDHGKTTLVDQLFRQSGTFRDNQRVEERAMDSNDLEKERGITILAKCTSVDWHGTHINIVDTPGHADFGAEVERILSMVDGVILLVDAAEGPMPQTKFVTGKALALGLKPIVVVNKIDRPDARPAEVLDEVFELFLNLEANDEQLDFPTLYASGRAGYAGLADDVRSGDLTPLFDTIVSHVPPPRVDAGPFRMLATLLDRDPFLGRILTGRIESGKLTTNMPIKAIDVDGNVVEEGRATKVFAFRGLERVPVESAEAGEIVAIAGLIKATVSNTFADPAVSAPLKARPIDPPTLAMSFSVNDSPYAGRDGDKVQSRVIRDRLEREAEGNVAIRVTTARDNDSFEVAGRGELQLGVLIETLRREGFELSISRPRVLFRDGPNGLEEPYE…
Q1M7Z4_RHIJ3_NifK	SRR18460303_gnl|extdb|pgaptmp_000376 translational GTPase TypA [Sphingomonas sediminicola]	34.615	52	30	2	513	430	481	605	437	484	30.4	0.7	MKLRNVAIIAHVDHGKTTLVDQLFRQSGTFRDNQRVEERAMDSNDLEKERGITILAKCTSVDWHGTHINIVDTPGHADFGAEVERILSMVDGVILLVDAAEGPMPQTKFVTGKALALGLKPIVVVNKIDRPDARPAEVLDEVFELFLNLEANDEQLDFPTLYASGRAGYAGLADDVRSGDLTPLFDTIVSHVPPPRVDAGPFRMLATLLDRDPFLGRILTGRIESGKLTTNMPIKAIDVDGNVVEEGRATKVFAFRGLERVPVESAEAGEIVAIAGLIKATVSNTFADPAVSAPLKARPIDPPTLAMSFSVNDSPYAGRDGDKVQSRVIRDRLEREAEGNVAIRVTTARDNDSFEVAGRGELQLGVLIETLRREGFELSISRPRVLFRDGPNGLEEPYE…
Q1M7Z4_RHIJ3_NifK	SRR18460306_gnl|extdb|pgaptmp_000632 M1 family metallopeptidase [Sphingomonas sediminicola]	28.049	82	55	1	513	80	157	638	422	503	28.1	3.6	MTFLRTAVAAAALVLAGCQMSEDNSAAPAENQQEAQIAPILTTPEAKDTASYARPLEARVHHIALDLNVDFEAKRIGGTATLDIDRKPDAKEIVLDDKGLEIESIADGAGQPLQWKVGAADPKLGSPLAVTLGPDTKRLVIKYKSAPDAGALQWLTPEQTAGKKKPYLFSQGQAIENRTWIPTQDSPGIRQTWEATIHVPAGLTAVMSAPKAAEPITQGGESVFSYRMDHSVAPYMIAIGVGDLAFKSLGPRTGVWTEPVMLDRAAKELEDTEKMVEAAEKLYGPYRWGRYDLLVLPPAFPYGGMENPTLTFLTPTFIAGDKSLVSLVAHELAHSWSGNLVTNATWADSWLNEGVTSYFENRIMEALYGPRRARQEAALSFDEIEKAFAEEGRNAPITR…
Q1M7Z4_RHIJ3_NifK	SRR18460304_gnl|extdb|pgaptmp_000334 M1 family metallopeptidase [Sphingomonas sediminicola]	28.049	82	55	1	513	80	157	638	422	503	28.1	3.6	MTFLRTAVAAAALVLAGCQMSEDNSAAPAENQQEAQIAPILTTPEAKDTASYARPLEARVHHIALDLNVDFEAKRIGGTATLDIDRKPDAKEIVLDDKGLEIESIADGAGQPLQWKVGAADPKLGSPLAVTLGPDTKRLVIKYKSAPDAGALQWLTPEQTAGKKKPYLFSQGQAIENRTWIPTQDSPGIRQTWEATIHVPAGLTAVMSAPKAAEPITQGGESVFSYRMDHSVAPYMIAIGVGDLAFKSLGPRTGVWTEPVMLDRAAKELEDTEKMVEAAEKLYGPYRWGRYDLLVLPPAFPYGGMENPTLTFLTPTFIAGDKSLVSLVAHELAHSWSGNLVTNATWADSWLNEGVTSYFENRIMEALYGPRRARQEAALSFDEIEKAFAEEGRNAPITR…
Q1M7Z4_RHIJ3_NifK	SRR18460303_gnl|extdb|pgaptmp_000672 M1 family metallopeptidase [Sphingomonas sediminicola]	28.049	82	55	1	513	80	157	638	422	503	28.1	3.6	MTFLRTAVAAAALVLAGCQMSEDNSAAPAENQQEAQIAPILTTPEAKDTASYARPLEARVHHIALDLNVDFEAKRIGGTATLDIDRKPDAKEIVLDDKGLEIESIADGAGQPLQWKVGAADPKLGSPLAVTLGPDTKRLVIKYKSAPDAGALQWLTPEQTAGKKKPYLFSQGQAIENRTWIPTQDSPGIRQTWEATIHVPAGLTAVMSAPKAAEPITQGGESVFSYRMDHSVAPYMIAIGVGDLAFKSLGPRTGVWTEPVMLDRAAKELEDTEKMVEAAEKLYGPYRWGRYDLLVLPPAFPYGGMENPTLTFLTPTFIAGDKSLVSLVAHELAHSWSGNLVTNATWADSWLNEGVTSYFENRIMEALYGPRRARQEAALSFDEIEKAFAEEGRNAPITR…
Q1M7Z4_RHIJ3_NifK	SRR18460306_gnl|extdb|pgaptmp_002783 Tim44/TimA family putative adaptor protein [Sphingomonas sediminicola]	43.75	32	17	1	513	183	213	217	77	108	26.9	5.3	MTVIVILALVALFIGLRLYSVLGERTGHEQQPILKPADPEAVVEPRVNRPSVVQPSATDPGDLAYLPTAGPGVRALLATDPAFDVARFLEGAKSAYRMVLEAYWKGDAAGLRPYVDDHVFETFDSAIKQREKDGLILDNRLVQVEQALITAASGDNDLAVVTVRFEADIAAVTRNKEGEVVAGSMSDAVQTRDLWTFRRQISSRDPNWLLIETDEEE
Q1M7Z4_RHIJ3_NifK	SRR18460304_gnl|extdb|pgaptmp_002386 Tim44/TimA family putative adaptor protein [Sphingomonas sediminicola]	43.75	32	17	1	513	183	213	217	77	108	26.9	5.3	MTVIVILALVALFIGLRLYSVLGERTGHEQQPILKPADPEAVVEPRVNRPSVVQPSATDPGDLAYLPTAGPGVRALLATDPAFDVARFLEGAKSAYRMVLEAYWKGDAAGLRPYVDDHVFETFDSAIKQREKDGLILDNRLVQVEQALITAASGDNDLAVVTVRFEADIAAVTRNKEGEVVAGSMSDAVQTRDLWTFRRQISSRDPNWLLIETDEEE
Q1M7Z4_RHIJ3_NifK	SRR18460303_gnl|extdb|pgaptmp_002004 Tim44/TimA family putative adaptor protein [Sphingomonas sediminicola]	43.75	32	17	1	513	183	213	217	77	108	26.9	5.3	MTVIVILALVALFIGLRLYSVLGERTGHEQQPILKPADPEAVVEPRVNRPSVVQPSATDPGDLAYLPTAGPGVRALLATDPAFDVARFLEGAKSAYRMVLEAYWKGDAAGLRPYVDDHVFETFDSAIKQREKDGLILDNRLVQVEQALITAASGDNDLAVVTVRFEADIAAVTRNKEGEVVAGSMSDAVQTRDLWTFRRQISSRDPNWLLIETDEEE
Sphingomonas_NifH	SRR18460306_gnl|extdb|pgaptmp_000136 ParA family protein [Sphingomonas sediminicola]	41.667	36	21	0	294	12	47	260	10	45	36.6	0.003	MIRVAVANQKGGVGKTTTAINLATALAAVGWKVLLIDLDPQGNASTGLGIGQSGREISSYDVLIGSAGVVEGAVATRVPRLELLPATMDLSGAEVELVSLEDRARRLERALDAVPSGRWDICLIDCPPSLGLLTVNGLVAARHLLVPLQCEFFALEGLSQLLQTVERIRLAFNPELQILGIALTMFDKRNNLSQQVADDVRACLGQAVFDTVVPRNVRLSEAPSHGLPALIYDLRCPGSEAYVRLARELMGRLPRHAEAA
Sphingomonas_NifH	SRR18460304_gnl|extdb|pgaptmp_002134 ParA family protein [Sphingomonas sediminicola]	41.667	36	21	0	294	12	47	260	10	45	36.6	0.003	MIRVAVANQKGGVGKTTTAINLATALAAVGWKVLLIDLDPQGNASTGLGIGQSGREISSYDVLIGSAGVVEGAVATRVPRLELLPATMDLSGAEVELVSLEDRARRLERALDAVPSGRWDICLIDCPPSLGLLTVNGLVAARHLLVPLQCEFFALEGLSQLLQTVERIRLAFNPELQILGIALTMFDKRNNLSQQVADDVRACLGQAVFDTVVPRNVRLSEAPSHGLPALIYDLRCPGSEAYVRLARELMGRLPRHAEAA
Sphingomonas_NifH	SRR18460303_gnl|extdb|pgaptmp_002422 ParA family protein [Sphingomonas sediminicola]	41.667	36	21	0	294	12	47	260	10	45	36.6	0.003	MIRVAVANQKGGVGKTTTAINLATALAAVGWKVLLIDLDPQGNASTGLGIGQSGREISSYDVLIGSAGVVEGAVATRVPRLELLPATMDLSGAEVELVSLEDRARRLERALDAVPSGRWDICLIDCPPSLGLLTVNGLVAARHLLVPLQCEFFALEGLSQLLQTVERIRLAFNPELQILGIALTMFDKRNNLSQQVADDVRACLGQAVFDTVVPRNVRLSEAPSHGLPALIYDLRCPGSEAYVRLARELMGRLPRHAEAA
Sphingomonas_NifH	SRR18460306_gnl|extdb|pgaptmp_000719 division plane positioning ATPase MipZ [Sphingomonas sediminicola]	63.636	22	8	0	294	12	33	264	13	34	29.6	0.35	MAQPHFIVFANEKGGTGKSTTAVHTAVALAATGHVVGALDLDSRQRTMTRYLENRDATMRRLGKNLPQAKYRVFEGDSVEGLDLALRELSEEVDVIVVDTPGRDDPIARAAILKADTLVTPMNDSFVDLDLIGQVHPENYKITRPSFYAELIWNSRTQRAKNTGKSVDWVVLRNRLQHIESHNLRRVGAALDELARRVGFRVIPGLGERVIYRELFPKGLTLLDFEQLGEVGIGHITARQELREMIAGLGIPDPGVEEPIAAAG
Sphingomonas_NifH	SRR18460304_gnl|extdb|pgaptmp_000247 division plane positioning ATPase MipZ [Sphingomonas sediminicola]	63.636	22	8	0	294	12	33	264	13	34	29.6	0.35	MAQPHFIVFANEKGGTGKSTTAVHTAVALAATGHVVGALDLDSRQRTMTRYLENRDATMRRLGKNLPQAKYRVFEGDSVEGLDLALRELSEEVDVIVVDTPGRDDPIARAAILKADTLVTPMNDSFVDLDLIGQVHPENYKITRPSFYAELIWNSRTQRAKNTGKSVDWVVLRNRLQHIESHNLRRVGAALDELARRVGFRVIPGLGERVIYRELFPKGLTLLDFEQLGEVGIGHITARQELREMIAGLGIPDPGVEEPIAAAG
Sphingomonas_NifH	SRR18460303_gnl|extdb|pgaptmp_000585 division plane positioning ATPase MipZ [Sphingomonas sediminicola]	63.636	22	8	0	294	12	33	264	13	34	29.6	0.35	MAQPHFIVFANEKGGTGKSTTAVHTAVALAATGHVVGALDLDSRQRTMTRYLENRDATMRRLGKNLPQAKYRVFEGDSVEGLDLALRELSEEVDVIVVDTPGRDDPIARAAILKADTLVTPMNDSFVDLDLIGQVHPENYKITRPSFYAELIWNSRTQRAKNTGKSVDWVVLRNRLQHIESHNLRRVGAALDELARRVGFRVIPGLGERVIYRELFPKGLTLLDFEQLGEVGIGHITARQELREMIAGLGIPDPGVEEPIAAAG
Sphingomonas_NifH	SRR18460306_gnl|extdb|pgaptmp_000234 ParA family protein [Sphingomonas sediminicola]	31.034	58	39	1	294	9	65	248	7	64	29.6	0.42	MAAIGIYSAKGGVGKTTLAVNLAWASAVLYHRRTLLWDLDPQGGASYILRQQSAGSDLCSRIVEKDDLPSMARRTGYKKLDILPSDPSLRNLERRFQDLGKRRRLAKATADLSRDYDRIIVDCSPGLTETSEQIMRAMDLILVPVIPAALSRRALDVISEHLRRTKGPQVRLIPLFSMVDRRRQIHIRELEEHPNWPVIPMASAFERVSEERAPIGELLPRYSMPVEITALLWRKVERVLADLRSASR
Sphingomonas_NifH	SRR18460304_gnl|extdb|pgaptmp_002232 ParA family protein [Sphingomonas sediminicola]	31.034	58	39	1	294	9	65	248	7	64	29.6	0.42	MAAIGIYSAKGGVGKTTLAVNLAWASAVLYHRRTLLWDLDPQGGASYILRQQSAGSDLCSRIVEKDDLPSMARRTGYKKLDILPSDPSLRNLERRFQDLGKRRRLAKATADLSRDYDRIIVDCSPGLTETSEQIMRAMDLILVPVIPAALSRRALDVISEHLRRTKGPQVRLIPLFSMVDRRRQIHIRELEEHPNWPVIPMASAFERVSEERAPIGELLPRYSMPVEITALLWRKVERVLADLRSASR
Sphingomonas_NifH	SRR18460303_gnl|extdb|pgaptmp_002324 ParA family protein [Sphingomonas sediminicola]	31.034	58	39	1	294	9	65	248	7	64	29.6	0.42	MAAIGIYSAKGGVGKTTLAVNLAWASAVLYHRRTLLWDLDPQGGASYILRQQSAGSDLCSRIVEKDDLPSMARRTGYKKLDILPSDPSLRNLERRFQDLGKRRRLAKATADLSRDYDRIIVDCSPGLTETSEQIMRAMDLILVPVIPAALSRRALDVISEHLRRTKGPQVRLIPLFSMVDRRRQIHIRELEEHPNWPVIPMASAFERVSEERAPIGELLPRYSMPVEITALLWRKVERVLADLRSASR
Sphingomonas_NifH	SRR18460306_gnl|extdb|pgaptmp_001090 CoA transferase subunit A [Sphingomonas sediminicola]	28.09	89	53	3	294	9	88	235	118	204	25.4	8.9	MKKIYSSAEEALDGLLFDGMTIAAGGFGLCGIPERLIDAIQASGVKDITIASNNAGIDNEGLGKLLRTKQVKKMISSYVGENKEFERQFLAGELEVEFTPQGTLAERLRAGGAGIAGFYTKTGVGTVVAEGKETKVFDGETYVLERGIRADLSIIKGWKADESGNLIFRKTARNFNQPAATSGKVCIAEVEEIVPVGSLDPDCIHLPSIYVKRMILGAPYDKKIEFRTVRQLEAA
Sphingomonas_NifH	SRR18460304_gnl|extdb|pgaptmp_001642 CoA transferase subunit A [Sphingomonas sediminicola]	28.09	89	53	3	294	9	88	235	118	204	25.4	8.9	MKKIYSSAEEALDGLLFDGMTIAAGGFGLCGIPERLIDAIQASGVKDITIASNNAGIDNEGLGKLLRTKQVKKMISSYVGENKEFERQFLAGELEVEFTPQGTLAERLRAGGAGIAGFYTKTGVGTVVAEGKETKVFDGETYVLERGIRADLSIIKGWKADESGNLIFRKTARNFNQPAATSGKVCIAEVEEIVPVGSLDPDCIHLPSIYVKRMILGAPYDKKIEFRTVRQLEAA
Sphingomonas_NifH	SRR18460303_gnl|extdb|pgaptmp_000215 CoA transferase subunit A [Sphingomonas sediminicola]	28.09	89	53	3	294	9	88	235	118	204	25.4	8.9	MKKIYSSAEEALDGLLFDGMTIAAGGFGLCGIPERLIDAIQASGVKDITIASNNAGIDNEGLGKLLRTKQVKKMISSYVGENKEFERQFLAGELEVEFTPQGTLAERLRAGGAGIAGFYTKTGVGTVVAEGKETKVFDGETYVLERGIRADLSIIKGWKADESGNLIFRKTARNFNQPAATSGKVCIAEVEEIVPVGSLDPDCIHLPSIYVKRMILGAPYDKKIEFRTVRQLEAA
DOA9_SctQ	SRR18460306_gnl|extdb|pgaptmp_002662 MFS transporter [Sphingomonas sediminicola]	34	50	25	1	351	4	45	428	262	311	27.7	2.3	MPSIDATGHRPVSRGSLAIAAFSTIVEWYDFTLYLYFATVLARVFFGPGEASLLVALGGFAIAYLMRPLGAVFFGHIGDRRGRRHMLLLSVTLMTAAMLATALLPTYAQIGPAAGLLLILLRCVMGFSVGGEYTGVVAYLLEGAAPHRRGLIASSASAASEVGALLAVGVSALTVASMSEADLASWGWRIPFFVGAALAGTVWIARSTMEESPEFHRQVRERTIPESPLRHSFGNHRGAIGRAFAISALGSITYYVGITYVPAFMTSAGALSEKVSLWLSTIAAVMVILVTPLVGILSDRIGRKPVLISLAVGSALLPATMFALMASGSHLQALAGALVLASLAGGVSAVGAVATAEQFPGEARVTGLALGATMATAIFGGLTPYAAQLLVERTGWEMA…
DOA9_SctQ	SRR18460304_gnl|extdb|pgaptmp_002265 MFS transporter [Sphingomonas sediminicola]	34	50	25	1	351	4	45	428	262	311	27.7	2.3	MPSIDATGHRPVSRGSLAIAAFSTIVEWYDFTLYLYFATVLARVFFGPGEASLLVALGGFAIAYLMRPLGAVFFGHIGDRRGRRHMLLLSVTLMTAAMLATALLPTYAQIGPAAGLLLILLRCVMGFSVGGEYTGVVAYLLEGAAPHRRGLIASSASAASEVGALLAVGVSALTVASMSEADLASWGWRIPFFVGAALAGTVWIARSTMEESPEFHRQVRERTIPESPLRHSFGNHRGAIGRAFAISALGSITYYVGITYVPAFMTSAGALSEKVSLWLSTIAAVMVILVTPLVGILSDRIGRKPVLISLAVGSALLPATMFALMASGSHLQALAGALVLASLAGGVSAVGAVATAEQFPGEARVTGLALGATMATAIFGGLTPYAAQLLVERTGWEMA…
DOA9_SctQ	SRR18460303_gnl|extdb|pgaptmp_002125 MFS transporter [Sphingomonas sediminicola]	34	50	25	1	351	4	45	428	262	311	27.7	2.3	MPSIDATGHRPVSRGSLAIAAFSTIVEWYDFTLYLYFATVLARVFFGPGEASLLVALGGFAIAYLMRPLGAVFFGHIGDRRGRRHMLLLSVTLMTAAMLATALLPTYAQIGPAAGLLLILLRCVMGFSVGGEYTGVVAYLLEGAAPHRRGLIASSASAASEVGALLAVGVSALTVASMSEADLASWGWRIPFFVGAALAGTVWIARSTMEESPEFHRQVRERTIPESPLRHSFGNHRGAIGRAFAISALGSITYYVGITYVPAFMTSAGALSEKVSLWLSTIAAVMVILVTPLVGILSDRIGRKPVLISLAVGSALLPATMFALMASGSHLQALAGALVLASLAGGVSAVGAVATAEQFPGEARVTGLALGATMATAIFGGLTPYAAQLLVERTGWEMA…
DOA9_SctQ	SRR18460306_gnl|extdb|pgaptmp_002568 hypothetical protein pgaptmp_002568 [Sphingomonas sediminicola]	25.882	85	52	2	351	165	246	322	70	146	25.8	8.1	MKRGSTMQQGFRVQVVAMTLALLASGCATTTNPSAPVNETVLDANSQYLVQAEARGRSLKLKVDPGAPYFVLLNDKVAKELRLVGTKAATLAVGPMRLKGSTRSEKLTIGGVTASKPVMWVKGQAIGDADGVINPANLPGDRVTLRLQAPQPGEQIIELPMRFDRQRGLYHEFDYGGQLILTRFTLEDRLTTATGAAASVIAKRRTGLWEGGPFVHQVRFGVSRPVRRMVLGQTLSIKGFPLNEFAVRIMDDRGSYLLPEKEVPTAAAEDEEGVVVTGKNRRSYGAAHFWLMIGGKDLSRCSTISYDRRSKRMVMSCSITTS
DOA9_SctQ	SRR18460304_gnl|extdb|pgaptmp_002504 hypothetical protein pgaptmp_002504 [Sphingomonas sediminicola]	25.882	85	52	2	351	165	246	322	70	146	25.8	8.1	MKRGSTMQQGFRVQVVAMTLALLASGCATTTNPSAPVNETVLDANSQYLVQAEARGRSLKLKVDPGAPYFVLLNDKVAKELRLVGTKAATLAVGPMRLKGSTRSEKLTIGGVTASKPVMWVKGQAIGDADGVINPANLPGDRVTLRLQAPQPGEQIIELPMRFDRQRGLYHEFDYGGQLILTRFTLEDRLTTATGAAASVIAKRRTGLWEGGPFVHQVRFGVSRPVRRMVLGQTLSIKGFPLNEFAVRIMDDRGSYLLPEKEVPTAAAEDEEGVVVTGKNRRSYGAAHFWLMIGGKDLSRCSTISYDRRSKRMVMSCSITTS
DOA9_SctQ	SRR18460303_gnl|extdb|pgaptmp_002219 hypothetical protein pgaptmp_002219 [Sphingomonas sediminicola]	25.882	85	52	2	351	165	246	322	70	146	25.8	8.1	MKRGSTMQQGFRVQVVAMTLALLASGCATTTNPSAPVNETVLDANSQYLVQAEARGRSLKLKVDPGAPYFVLLNDKVAKELRLVGTKAATLAVGPMRLKGSTRSEKLTIGGVTASKPVMWVKGQAIGDADGVINPANLPGDRVTLRLQAPQPGEQIIELPMRFDRQRGLYHEFDYGGQLILTRFTLEDRLTTATGAAASVIAKRRTGLWEGGPFVHQVRFGVSRPVRRMVLGQTLSIKGFPLNEFAVRIMDDRGSYLLPEKEVPTAAAEDEEGVVVTGKNRRSYGAAHFWLMIGGKDLSRCSTISYDRRSKRMVMSCSITTS
Sphingomonas_SctQ	SRR18460306_gnl|extdb|pgaptmp_000556 lysine--tRNA ligase [Sphingomonas sediminicola]	29.358	109	72	3	287	29	135	518	368	473	28.5	1.2	MASKAWPYEEARKLLKRWPDGKPNGEPMVFETGYGPSGLPHIGTFNEVLRTTFVRQAYEELTGGARTRLIAFSDDMDGLRKVPDNVPEQEMLTQHLGKPLTQIPDPFGSHESFAHHNNAMLRHFLDRYGFDYEFLSATECYSSGRFDEVLRSVLRNWDGVMGVMLPTLREERRQTYSPILPVSPTSGRVLQVPVEVIDAEAGLIAFNDEEGRVEQSALGGQAKLQWKVDWAARWVALGVDYEMAGKDLIDSVVQSSKITRVLGGRPPEGFNYEMFLDEKGEKISKSKGNGLSLEEWLRYGSEPSLAFYIYREPKKAKSLHLGLIPRAVDEYWQFRGNYQSQPIEQQLGNPVHHIHNGAAPEPQSLPLTYGLLLNLVSLPGIHDKETAWRFVQRYAPDTS…
Sphingomonas_SctQ	SRR18460304_gnl|extdb|pgaptmp_000409 lysine--tRNA ligase [Sphingomonas sediminicola]	29.358	109	72	3	287	29	135	518	368	473	28.5	1.2	MASKAWPYEEARKLLKRWPDGKPNGEPMVFETGYGPSGLPHIGTFNEVLRTTFVRQAYEELTGGARTRLIAFSDDMDGLRKVPDNVPEQEMLTQHLGKPLTQIPDPFGSHESFAHHNNAMLRHFLDRYGFDYEFLSATECYSSGRFDEVLRSVLRNWDGVMGVMLPTLREERRQTYSPILPVSPTSGRVLQVPVEVIDAEAGLIAFNDEEGRVEQSALGGQAKLQWKVDWAARWVALGVDYEMAGKDLIDSVVQSSKITRVLGGRPPEGFNYEMFLDEKGEKISKSKGNGLSLEEWLRYGSEPSLAFYIYREPKKAKSLHLGLIPRAVDEYWQFRGNYQSQPIEQQLGNPVHHIHNGAAPEPQSLPLTYGLLLNLVSLPGIHDKETAWRFVQRYAPDTS…
Sphingomonas_SctQ	SRR18460303_gnl|extdb|pgaptmp_000747 lysine--tRNA ligase [Sphingomonas sediminicola]	29.358	109	72	3	287	29	135	518	368	473	28.5	1.2	MASKAWPYEEARKLLKRWPDGKPNGEPMVFETGYGPSGLPHIGTFNEVLRTTFVRQAYEELTGGARTRLIAFSDDMDGLRKVPDNVPEQEMLTQHLGKPLTQIPDPFGSHESFAHHNNAMLRHFLDRYGFDYEFLSATECYSSGRFDEVLRSVLRNWDGVMGVMLPTLREERRQTYSPILPVSPTSGRVLQVPVEVIDAEAGLIAFNDEEGRVEQSALGGQAKLQWKVDWAARWVALGVDYEMAGKDLIDSVVQSSKITRVLGGRPPEGFNYEMFLDEKGEKISKSKGNGLSLEEWLRYGSEPSLAFYIYREPKKAKSLHLGLIPRAVDEYWQFRGNYQSQPIEQQLGNPVHHIHNGAAPEPQSLPLTYGLLLNLVSLPGIHDKETAWRFVQRYAPDTS…
Sphingomonas_SctQ	SRR18460306_gnl|extdb|pgaptmp_001501 SurA N-terminal domain-containing protein [Sphingomonas sediminicola]	21.267	221	124	10	287	103	286	643	163	370	26.9	3.5	MLASFRRLSKSTVGTAIMAIILILILVGFAMGDIQSVLSGGGFGGSSDTLVKVGSDKVTDREISKAMERRLSQARQQNPEADYPTIMGDFDQLLSALVDAKTLEAFAAKLGLNLSKRLVDAQIANIPGAKGLNGQFSEQSYRSFLQQQRITDEEVRMIVRNGLLQQLLIAPAVVNARAPVGMATPYASILLEARQGEVAFVPTAAFRAGLNPTPGDIQAYYAANQRRYMVPEQRIIRIAKIGPEQVANVQPTDKEIADYYKANQPTYAAKESRVITQAVVPTQTVANAIAQRVKSGQSFVAAAAPAGLSAEDISVGPQTKAELTELAGSQIANAAYAASKGAVIGPVNTDLGWRVIKVDDILREGGKSLDAARAEISAKLVADKRKEAIESLVDTVQNA…
Sphingomonas_SctQ	SRR18460304_gnl|extdb|pgaptmp_001839 SurA N-terminal domain-containing protein [Sphingomonas sediminicola]	21.267	221	124	10	287	103	286	643	163	370	26.9	3.5	MLASFRRLSKSTVGTAIMAIILILILVGFAMGDIQSVLSGGGFGGSSDTLVKVGSDKVTDREISKAMERRLSQARQQNPEADYPTIMGDFDQLLSALVDAKTLEAFAAKLGLNLSKRLVDAQIANIPGAKGLNGQFSEQSYRSFLQQQRITDEEVRMIVRNGLLQQLLIAPAVVNARAPVGMATPYASILLEARQGEVAFVPTAAFRAGLNPTPGDIQAYYAANQRRYMVPEQRIIRIAKIGPEQVANVQPTDKEIADYYKANQPTYAAKESRVITQAVVPTQTVANAIAQRVKSGQSFVAAAAPAGLSAEDISVGPQTKAELTELAGSQIANAAYAASKGAVIGPVNTDLGWRVIKVDDILREGGKSLDAARAEISAKLVADKRKEAIESLVDTVQNA…
Sphingomonas_SctQ	SRR18460303_gnl|extdb|pgaptmp_001368 SurA N-terminal domain-containing protein [Sphingomonas sediminicola]	21.267	221	124	10	287	103	286	643	163	370	26.9	3.5	MLASFRRLSKSTVGTAIMAIILILILVGFAMGDIQSVLSGGGFGGSSDTLVKVGSDKVTDREISKAMERRLSQARQQNPEADYPTIMGDFDQLLSALVDAKTLEAFAAKLGLNLSKRLVDAQIANIPGAKGLNGQFSEQSYRSFLQQQRITDEEVRMIVRNGLLQQLLIAPAVVNARAPVGMATPYASILLEARQGEVAFVPTAAFRAGLNPTPGDIQAYYAANQRRYMVPEQRIIRIAKIGPEQVANVQPTDKEIADYYKANQPTYAAKESRVITQAVVPTQTVANAIAQRVKSGQSFVAAAAPAGLSAEDISVGPQTKAELTELAGSQIANAAYAASKGAVIGPVNTDLGWRVIKVDDILREGGKSLDAARAEISAKLVADKRKEAIESLVDTVQNA…
Sphingomonas_SctQ	SRR18460306_gnl|extdb|pgaptmp_000819 phosphoglycerate dehydrogenase [Sphingomonas sediminicola]	25.521	192	106	9	287	77	253	529	1	170	26.2	6.6	MSEQVRVLISDKMDPRAAAIFRERGIQVDEKPGLTPEEFKAIIGDYDGLAVRSSTRVNAEAMDAAIPRLKVIGRAGIGVDTIDVPAATARGIVVMNTPFGNSITTAEHAIAMLFALAREIPAADQSTQAGKWEKNRFMGVELSGKTLGLIGCGNIGSIVADRAHGLKMKVVAYDPFLSPERALELGVDKVELDELLRRADFISLHTPLTDQTRGILSREALAKTKPGVRIVNCARGGLIDEAALKEGLESGHIAGAALDVFMQEPAKENPLFGTPNLICTPHLGASTNEAQVNVAIQVAEQMADFLLLGGITNAVNMPSLSAEEAPRLKPYMALAEKLGRLVGQVAGADIRSVAVEVEGAAAELNMKPITGAVLAGLMGTYSDTVNMVNAPVYAKERGL…
Sphingomonas_SctQ	SRR18460304_gnl|extdb|pgaptmp_000146 phosphoglycerate dehydrogenase [Sphingomonas sediminicola]	25.521	192	106	9	287	77	253	529	1	170	26.2	6.6	MSEQVRVLISDKMDPRAAAIFRERGIQVDEKPGLTPEEFKAIIGDYDGLAVRSSTRVNAEAMDAAIPRLKVIGRAGIGVDTIDVPAATARGIVVMNTPFGNSITTAEHAIAMLFALAREIPAADQSTQAGKWEKNRFMGVELSGKTLGLIGCGNIGSIVADRAHGLKMKVVAYDPFLSPERALELGVDKVELDELLRRADFISLHTPLTDQTRGILSREALAKTKPGVRIVNCARGGLIDEAALKEGLESGHIAGAALDVFMQEPAKENPLFGTPNLICTPHLGASTNEAQVNVAIQVAEQMADFLLLGGITNAVNMPSLSAEEAPRLKPYMALAEKLGRLVGQVAGADIRSVAVEVEGAAAELNMKPITGAVLAGLMGTYSDTVNMVNAPVYAKERGL…
Sphingomonas_SctQ	SRR18460303_gnl|extdb|pgaptmp_000485 phosphoglycerate dehydrogenase [Sphingomonas sediminicola]	25.521	192	106	9	287	77	253	529	1	170	26.2	6.6	MSEQVRVLISDKMDPRAAAIFRERGIQVDEKPGLTPEEFKAIIGDYDGLAVRSSTRVNAEAMDAAIPRLKVIGRAGIGVDTIDVPAATARGIVVMNTPFGNSITTAEHAIAMLFALAREIPAADQSTQAGKWEKNRFMGVELSGKTLGLIGCGNIGSIVADRAHGLKMKVVAYDPFLSPERALELGVDKVELDELLRRADFISLHTPLTDQTRGILSREALAKTKPGVRIVNCARGGLIDEAALKEGLESGHIAGAALDVFMQEPAKENPLFGTPNLICTPHLGASTNEAQVNVAIQVAEQMADFLLLGGITNAVNMPSLSAEEAPRLKPYMALAEKLGRLVGQVAGADIRSVAVEVEGAAAELNMKPITGAVLAGLMGTYSDTVNMVNAPVYAKERGL…
Sphingomonas_SctQ	SRR18460306_gnl|extdb|pgaptmp_001560 aspartate aminotransferase family protein [Sphingomonas sediminicola]	34.286	35	21	1	287	148	182	443	388	420	25.8	6.7	MNAGHVFHRFTSARPPIATRGEGIYLSDSEGRRFVDACGGAAVSCLGHGHAEIAAAVAEQAARLEFIHTGFFTTDAAEELATVMADMSPGSLDRVWFTGSGSEAVEAALKLSRQYHLERGDTARSRVIARRQSYHGNTLGALAAGGSVWRRAPYEPLLIDVSVVDPCFEYRFAEPGESAEDYGRRAARALEDEIIRLGPETIIAFLAETVVGATAGAVPPAGEYLRHVREICDLYGVLLILDEVMCGSGRTGTFLSCEQDGVVPDIVTLGKGLGAGYQPIGAVICTSEVYDAVARGSGALKHGQTYNAHPVGCAAGLAVQRVIQRDGLLDRVNEAGDYLSSLLRSRFGNHPNIGDIRGRGLLIALEIVADRQTKAPFDPELAMHQRAKADAFNRGLLIY…
Sphingomonas_SctQ	SRR18460304_gnl|extdb|pgaptmp_001898 aspartate aminotransferase family protein [Sphingomonas sediminicola]	34.286	35	21	1	287	148	182	443	388	420	25.8	6.7	MNAGHVFHRFTSARPPIATRGEGIYLSDSEGRRFVDACGGAAVSCLGHGHAEIAAAVAEQAARLEFIHTGFFTTDAAEELATVMADMSPGSLDRVWFTGSGSEAVEAALKLSRQYHLERGDTARSRVIARRQSYHGNTLGALAAGGSVWRRAPYEPLLIDVSVVDPCFEYRFAEPGESAEDYGRRAARALEDEIIRLGPETIIAFLAETVVGATAGAVPPAGEYLRHVREICDLYGVLLILDEVMCGSGRTGTFLSCEQDGVVPDIVTLGKGLGAGYQPIGAVICTSEVYDAVARGSGALKHGQTYNAHPVGCAAGLAVQRVIQRDGLLDRVNEAGDYLSSLLRSRFGNHPNIGDIRGRGLLIALEIVADRQTKAPFDPELAMHQRAKADAFNRGLLIY…
Sphingomonas_SctQ	SRR18460303_gnl|extdb|pgaptmp_001309 aspartate aminotransferase family protein [Sphingomonas sediminicola]	34.286	35	21	1	287	148	182	443	388	420	25.8	6.7	MNAGHVFHRFTSARPPIATRGEGIYLSDSEGRRFVDACGGAAVSCLGHGHAEIAAAVAEQAARLEFIHTGFFTTDAAEELATVMADMSPGSLDRVWFTGSGSEAVEAALKLSRQYHLERGDTARSRVIARRQSYHGNTLGALAAGGSVWRRAPYEPLLIDVSVVDPCFEYRFAEPGESAEDYGRRAARALEDEIIRLGPETIIAFLAETVVGATAGAVPPAGEYLRHVREICDLYGVLLILDEVMCGSGRTGTFLSCEQDGVVPDIVTLGKGLGAGYQPIGAVICTSEVYDAVARGSGALKHGQTYNAHPVGCAAGLAVQRVIQRDGLLDRVNEAGDYLSSLLRSRFGNHPNIGDIRGRGLLIALEIVADRQTKAPFDPELAMHQRAKADAFNRGLLIY…
