## Supplementary material for "Re-evaluation of the nodulation capacity of *Sphingomonas sediminicola* DSM 18106^T^ indicates that this strain is not capable of inducing root nodule formation on *Pisum sativum* (pea)": Dataset_S2

### Sheet: blast_results.table
Query	Subject	Percent_identity	Alignment_length	Number_mismatches	Number_gap_openings	Query_length	Query_start_alignment	Query_end_alignment	Subject_length	Subject_start_alignment	Subject_end_alignment	Bitscore	E_value	Subject_sequence
Q1M7W9_RHIJ3_NodA	gnl|extdb|pgaptmp_001595 ScyD/ScyE family protein [Sphingomonas sediminicola]	46.667	30	15	1	196	62	91	373	150	178	25.4	1.7	MLNRHRISRRVLLTAISTTSLLAIGSPTFAAPITKHAGVASISIYATGFNNPRQLKFGPDGNLYVAEGGPGGTGSTVGQCDQVVFPVGPYKGSATGGRISKVVNGVRTTVTDRLPSSSANEIIGGDVEGVADIDWIGNTLYALVAGGGCSHGIANHPNGIYRVSSNGSTTLVADLGAYQQSNPVANPEADDFEPDGTWYSMISVRGALYAVEPNHGELDKITPDGKISRVVDISASQGHIVPTAIAQHGVFYVGNLNTFPIQTGSSKILKITPSGQIDTVVWDLTTVLGVAFDNRARMYVLEMTVGAPFPTPGTGQIVRITGFGKKELIADGLVLPTGLTIGPDGALYVSTKGLGFAPSLPEGPGEVLRIVPG
Q1M7W9_RHIJ3_NodA	gnl|extdb|pgaptmp_001572 glutathione synthetase [Sphingomonas sediminicola]	29.231	65	39	2	196	38	102	348	227	284	24.3	3.9	MLIAFFVNDIEREYENYTTTVLAHQAMMRGHGVCYITPEDFVLNPDDTLFAHGRFLPKRKYKDRGEFFKALKSSNESKIERVDLGDVDVIMLRNDPSIDSDRPWAMEPGILFGREAAKRGVIVLNDPDSLGRAINKLYFQSFPTEARAETLITKHASDIKAFAKEHKGNIILKPLQGSGGSGVFKLDPNNASNLNQMIEAIGRDGYIIAQAYVPAAKKGDIRLFIMNGKPLQRDGKYAALRRVAAKDDIRSNIHAGGKAEAVEIGETELKVAEIIRPKLLADGMFLVGVDIVGDKILEVNVFSPGNLESCSKLAGVDFSETVVEAIERKVDIASQYAQTFDNRHLAIL
Q1M7W9_RHIJ3_NodA	gnl|extdb|pgaptmp_000947 methyl-accepting chemotaxis protein [Sphingomonas sediminicola]	27.5	80	50	3	196	39	113	465	148	224	24.3	4.1	MATHGIEEVTENAIRSVARDCGSLSMECSDVAGYVRDVGTRITEHLSMLDQLEEVTTRLLGDQARVSDSTDEARLLSEQARAKLEAGREAIDGTIAGFKGLTDLVVQLGERMAGFASAMNQVQTVSSTIETIARKTNMLALNATIEAARAGDAGRSFAVVAAEVKKLAHDTRAATSQIASTIGELTREAGAVTTEIKTGVERSRAAQSGFGQISETVREVAEIVTMVDRQTEGIAHSTSMIQTSVDRVKAGLTDFAGDARNNGSQLLQAQKRLEHLEMLSNTMLDTLANSGAEIDDTPFILKAQETMRAIQAVIERGLESGEITLDDVFDRQYRLIEGSNPEQYDNRFCDYADRYVRPILDRVKGGDERLIGSAITDVNGYLPTHLTERSHVPGPDPLW…
Q1M7W9_RHIJ3_NodA	gnl|extdb|pgaptmp_002584 cyclopropane-fatty-acyl-phospholipid synthase family protein [Sphingomonas sediminicola]	25.185	135	72	5	196	13	139	423	150	263	24.3	4.5	MALIGRFIEQILPIGSITIVQADGGRETYGPGGGKHVAVRLHDRRAALELFRNPRLKLGELYMDGRVTIEDGTILDLLELIVGAKPWEKGKRKALGKGKGRWLKRFFRRNDPTKSRRNVAHHYDVGNQLYELFLDRDLQYSCAYFTEPSNSLEQAQEDKKAHIAAKLYLKPGQRVLDIGCGWGGMALYLNRVADVDVLGITLSEEQLKVARRRAEEAGVADRVRFQLIDYRHLHGPFDRIVSVGMFEHVGAAHYEEFYAKCRELLTDDGVMLLHTIGKLGGAGQPDPFTDKWIFPGYHLPSLSQMSSGSEKVRLIASDIETLRLHYALTLREWLKRFTAERAEVIKLYDERFFRMWEFYLAGGIVMFESGAACNYQVQYIRDRNALPITRDYMAEAEQR…
Q1M7W9_RHIJ3_NodA	gnl|extdb|pgaptmp_000799 DUF805 domain-containing protein [Sphingomonas sediminicola]	34.286	35	23	0	196	47	81	148	98	132	23.9	4.7	MKLFECALYTLKKYADFSGRASREEFWLFFVFVIIASAVASLVGTLLALGPLLAGAVGVLLLIPQLAVGVRRLHDVNKTGRELIVPCVMLLLVPVAFAFRGALPQIVALGYLGITVLAFANLLTLFMKKGSTIPNRYGAAPTAFSFAG
Q1M7W9_RHIJ3_NodA	gnl|extdb|pgaptmp_000001 transcriptional regulator [Sphingomonas sediminicola]	35.294	34	22	0	196	84	117	354	319	352	23.5	8.5	MTAQFSFDRFVVDAGQRRLTNGGEAIEVNSRYLDALILMLLHPGELITRDRFLDEVWKGIPVTDEALSQCIANLRRLLGDDAARPQFIETVPKHGYRFIAPVEERQVHTRFGRPILFPRGWQGGLSLTAACTVGGGLVGVAGGLIYGLGASPDPLRPAVGAASFLLVMLSVNILTAALGGFAVGVGIATAHRIAGPKVAATAVGAALGGLIVGGAVKLLGIDAFSVMIGKAPVSIGGGFEGFVLGGAVGLGSHLSLARVRSWPSISGAALAGGIAGAVLPLLGGRLMGASLDSLAEAFPTSPINIDGLGHWFGETHFGMTSQVGLGAIEGFLFGVGIAVAIRYSANLLRELGAR
Q1M7W9_RHIJ3_NodA	gnl|extdb|pgaptmp_002311 holo-ACP synthase [Sphingomonas sediminicola]	33.333	45	28	1	196	27	71	135	73	115	22.7	10	MIVGIGSDLCNIERIEKSLERFGERFLDRVFTDVEKAKAASRPHTTAGTLAKRFAAKEAFSKAVGTGFKRGVFMKDIGVVNAPSGAPTLQLTGGARARLDALAPDGHAIDIHLTMTDDYPWAQAFVILHARKLEP
Q1M7W8_RHIJ3_NodB	gnl|extdb|pgaptmp_001310 polysaccharide deacetylase family protein [Sphingomonas sediminicola]	27.778	126	66	4	216	19	124	239	49	169	42.7	3.35e-06	MRAVLTFHSIDDLPGPLSYSPAGLERMLDALDEARLPVLDLDELLADPDANGVALTFDDGISTVFKTAMPILAERKLPAHVFVITNWVGGDNRWPGQPDRATPFNLMDWSQLEAIQSGGFRIEAHTASHPDLRKLTDAQIDAEMEEADSAIESRLGRCPRYFAYPYGYYDGRVRAIASKRYRGSFTTKLDYLDPRSAADALPRLDTHYLRSPTFVRALAGGPAHAYIALRRALRRLRGY
Q1M7W8_RHIJ3_NodB	gnl|extdb|pgaptmp_000361 polysaccharide deacetylase family protein [Sphingomonas sediminicola]	32.075	106	57	6	216	12	102	319	11	116	36.2	0.000699	MRVLLFLLLLITSWSGAEAQKRVAFTFDDVPRGRGAFFTPDERTIRLIAGLHKAGVKQAAFYLVPGQIGHDDGIGGAERIEAYVAAGHVIADHSFTHPHLNALSAADYMADVDKAEDFLKGREGRRPWFRYPFLDEGGDDKAKVAAVRAALKARGLHNGYATVDGSDWNIESRTADAVKAGKTIDRDALRDLYVETMVGAADFADQLARKTWGRQPAQVIVLHETDIAALFIADLAEELRKDGWTIITADEAYADPISKLAPNVPYANGTLVELAAWEKGLPKPRWYERNDIDLANRLFDERVLHERPKQVQPRDKGKP
Q1M7W8_RHIJ3_NodB	gnl|extdb|pgaptmp_001941 acetyl/propionyl/methylcrotonyl-CoA carboxylase subunit alpha [Sphingomonas sediminicola]	35.897	39	24	1	216	28	66	668	240	277	27.3	0.61	MFKKILIANRGEIACRVIRTAKRMGIKTVAVYSDADARAPHVRMADEAVHLGPPPASESYLKAELIIDACKATGAEAVHPGYGFLSERESFAKALAKEKIAFIGPPPKAIAAMGDKIESKKLAQKAGVNVVPGYLGDIATTDEAVKIAKDIGYPVMMKASAGGGGKGMRLAWSEKDVREGFEATKREGLSSFGDDRVFIEKFIEQPRHIEIQVLGDQHGNILYLGERECSIQRRHQKVVEEAPSPFVTPEMRKAMGEQAVALARAVGYYSAGTVELIVSGADTTGKSFYFLEMNTRLQVEHPVTEEVTGLDLVEQMIRVAAGEKLELSQDDVELNGWSVENRVYAEDPYRHFLPSTGRLIRYRPSPEKRDGIVVRVDDGVFEGGEVSMFYDPMIAKLVT…
Q1M7W8_RHIJ3_NodB	gnl|extdb|pgaptmp_001145 CehA/McbA family metallohydrolase [Sphingomonas sediminicola]	30.909	55	36	1	216	20	72	842	187	241	26.6	1	MQGWRGLAILAALLPGPAGVANAEREAVLKQVDLPHTYYWRELYIPQLTTGPSSAVFTPDGKALIYSMGGSLWRQTIGFDEAVELTHPIGAYDYQPDVSPDGRSVVFSRYNGAGLELWRLDLGTGGEQRLTSGDAVNVEPRLSPDGKRIAWVSTQGTGHFNLFIADIGPDGLRNARPLLGERQSKISRYYYSTYDHALNPSWTPDGKRILYVTNNEVAWGTGDIWSVAADHPSDRRKILSEETSWSARPEMSPDSKQVLFASYHGRQWRQLWLTTPDGVAPLPLTFGDFDLSSARWSPDGERVAYVSNEGGNTSLAVREFIGGATTKIVAKTRHYKSTQARLTLDIRDEQGRSVPARVAVLGSDRRAAAPTSSWMHADDGFDRALQASETHYFHCPSLC…
Q1M7W8_RHIJ3_NodB	gnl|extdb|pgaptmp_001974 pyruvate kinase [Sphingomonas sediminicola]	25.424	118	78	4	216	62	176	487	24	134	25	3.2	MTEPLRPRSRKVKILATLGPASSKPEMIKKLMLAGADAFRINMSHGDQKSKAKLVEAIRGLEKELKRPTTIVFDLQGPKLRVGSFEGGSAQLEKGAKVVLDQDDTPGNSKRMELPHPELFAAIGPGDRLLIDDGKVRLKVVEAGEQKIVAEVMVGGTVSNNKGVNVPDVVVPIPALTEKDRSDLQFALEQGADWIALSFVQRPEDVAEARSLIGEKAALMAKIEKPAAIDRLIDIIALADGVMVARGDLGVELPPEQVPPLQNRIVASARQFGKPVVVATQMLESMITSPTPTRAEVSDVATAIYDGADAVMLSAESAAGKYPIEAVTMMDRIANSVERDPVYSSRIHFTETQMEPTIADALSGSSRQIAGTVNAKTMVVFSKSGSTARRIARERPPVP…
Q1M7W7_RHIJ3_NodC	gnl|extdb|pgaptmp_002588 glycosyltransferase family 2 protein [Sphingomonas sediminicola]	29.915	117	74	4	425	49	159	316	4	118	42	2.84e-05	MRAPVLSIIVPVKDEEEAIGPFVERVGSVIRSLSDPAAKSFEILFVDDGSSDDTLNRIKRAHEADDRVRAISFSRNFGKEAALSAGLDEALGQAIVPMDVDLQDPPEVLGDMIAKWREGFEIVYGVRNDRETDSLPKRLTADLYYRAHNWMSDDKIPEHAGDFRLLDRKVVDVIRAMPERTRFMKGLFAWAGFRQASVSYRREQRQHGQTKFNYWKLWTFALDGITSASTAPLRIWSYLGGIVAMLALFYAIFVTIRTLIFGVQVPGYASLMVAILFLGGLQLLSLGILGEYVGRILVETKHRPLYIVRERIGGDD
Q1M7W7_RHIJ3_NodC	gnl|extdb|pgaptmp_001317 glycosyltransferase [Sphingomonas sediminicola]	28.099	121	72	4	425	51	167	345	5	114	40	0.000135	MRQPVSIIVPAYNAESTLPECLSALRAAMRPGDELMLFDDGSTDATRSIAEAAGAKIVRNAGSPKGPAHGRNVAAAHASQPYIMFVDADVIIHKDAIEKLAEEVERTGAVAAFGSYDDHPRSRRLPALYANLRHHFVHQSGNRDATTFWTGIGLIETEAFREFGGYDDVLFAHPSIEDVELGMRLINSGKTIRLVPEAQGTHWKDWTLWRVWHTDVVRRALPWSRLIADGQLAVPDLNLARKERILALTAFSIPVFVIGGLFESYFWIGAGALIAFYLFGIRKFLGVLTRRMNPLQLAGAAAMHWFYHLYASVTYALVMLGTRIGLRRHADRNTPVPLKRAELAQ
Q1M7W7_RHIJ3_NodC	gnl|extdb|pgaptmp_002283 hypothetical protein pgaptmp_002283 [Sphingomonas sediminicola]	37.037	27	17	0	425	80	106	44	3	29	23.5	4	MRKLREKLTDEGRREREKQDARKAAEGEDRLDAMIRRSIELHGP
Q1M7W7_RHIJ3_NodC	gnl|extdb|pgaptmp_001836 NAD(P)-dependent alcohol dehydrogenase [Sphingomonas sediminicola]	30	50	35	0	425	6	55	364	192	241	25.4	5.8	MATTAEPTTTSERTGGPTLAKGWGTDAPDQPLRPMEFERRALRPNDVAIKITYAGICHSDLHTCRNDWGGTRYPVIPGHEIVGIVTAIGDEVTRHRVGDTVAVGCMVDSCMECDQCLEGWEVFCRKGCVQTYNSKDYHDGTVSKGGYTDHIVVRDHFVCKVPDGMDAARVAPLLCAGITTYSPLRQYNVGPTTKMAVVGLGGLGHMGVKLGAALGAHVTMITTTPSKGDDARALGAHDVIISTDPEQMKAAATRFDFILNTIPVSHEIDGYLQLLGRSGRMVIVGALTPMPGFVGMNLIWWNRAVGGSAIGGIPETQEMLDFCAAKDIYPDVEFIRMDQVNEAYERLLKNDVRYRFVIDMSHGL
Q1M7W7_RHIJ3_NodC	gnl|extdb|pgaptmp_001629 erythromycin esterase family protein [Sphingomonas sediminicola]	35.484	31	17	1	425	137	164	440	1	31	25.4	6	MNVDADLQLLPELIRRAAEPLPDLDDPAFGAMFDRFGDARVVLLGEASHGTSEFYRARAAISKRLIERHGFNIVAVEADWPDAATIDRYVRHRPWREGELRAFERFPTWMWRNSDVDAFIRWLREYNEQRQYEQMAGFYGLDLYNLQASMRAVIDFLEKEDPEAAKIARRRYACLEPWADHPATYGRMAIFEGYARCQAPVLEMLRDLMQRNFDCLTIECDEWLDAAANARLVKNAEAYYRVMYEGAAESWNLRDTHMFETLNQLLDAKGPRSKAIVWAHNSHIGNAAHTDMGKSRGEFNIGQLCKDMFDAKARLIGFGTHTGTVAAADDWDEPMRVKQVRPSLEGSHERMSHDSGVSRFLLDLRTEEIGRELRQALGEERLERFIGVIYRPETERWSH…
Q1M7W7_RHIJ3_NodC	gnl|extdb|pgaptmp_000135 phosphoenolpyruvate--protein phosphotransferase [Sphingomonas sediminicola]	36.667	30	19	0	425	17	46	755	187	216	25	7	MPLSAAASAREILTGLHEVMAGRGSAQAKLDKVVDLIAEAMQSEVCSIYLLRDNKLEFFATHGLRKEAVHVTRLGMGEGLVGTIAAEGRILNLAEAADHPAFAYRPETGEESFHSFAGVPIVRLESPIGVLAVQHAEPRRYEDVEIEALQTVAMVLSEMIAAARLVDGARRSRLRSAGPLRLAGLKLVAGMAKGEAVFHQPRIVVEHTVAEDIEAERDRVYSAFRKMREQIDAMTKEAEFGTAGEHQEILETYKMFAYDEGWSRRINEAIDSGLTAEAAIERVQQRTRARMQDIDDPILKERMHDLEDLSNRLLRIVSGRFGTAAQTGLARDTVLIARNLGPAELLEYDRRRLKAVLLEEGSLTAHMTIVARAMGVPVVGRLTDIRHSVEEGEQILVDG…
Q1M7W7_RHIJ3_NodC	gnl|extdb|pgaptmp_002752 quinone oxidoreductase [Sphingomonas sediminicola]	35.185	54	30	2	425	268	316	323	26	79	24.6	8.2	MVHAIRVHEAGGPEVLHWEEVEVGDPGPGQVRLRQQAVGLNYIDVYHRTGLYPQQLPFTPGTEGAGTVEAVGENVTGLMPGDRVAYAGPTGGYAEERLIDAERLVKLPDEIPFQQAAAMMLQGMTVRMLLRGVHAVQTGETILVHAAAGGVGLIMCQWARAIGATVIGTVSTDEKAEMARTHGCDHPIIYTRQDFVAEVERITGGAKLPVVYDSVGKDTFLRSLDCLHPRGLMVSYGNASGSPDPIPPNLLAQKGSLFLTRPTLFHYIAKREELEQSAKELFDMVLSGKVKIEIGQTFPLKDAAEAHRALEARKTTGSTVFTV
Sphingomonas_NodA	gnl|extdb|pgaptmp_002360 transcription factor [Sphingomonas sediminicola]	27.143	70	46	1	201	77	146	79	10	74	25.8	0.51	MRTSDILTRIRRAIEKSPRNGYVAELHVQAIKYAEELEGVTGREFCEALGIGPSFGTEFAKMRKIAPRLKAAGLDVDRL
Sphingomonas_NodA	gnl|extdb|pgaptmp_000490 hypothetical protein pgaptmp_000490 [Sphingomonas sediminicola]	36.842	38	22	1	201	96	133	217	113	148	25.4	1.7	MDFGRYIQVLAALSLTVLAAPAFASDNPAMDSDVMRINNAWAHIRYQVKDRNAQYNQLAALEGQALQVVQKYPGKAEPLLWEGIVVSEEAARASTFKQLGLATRARDILAKAYAINPRVADGGAAMSLGVLYYKVPGWPIGFGSTAKARTYFQRALLQDPKGLDNNYFYGDFLAQEGDKASARQYLQRALQAPTNPDRPVWDSGRRAEVRALLAKLG
Sphingomonas_NodA	gnl|extdb|pgaptmp_000947 methyl-accepting chemotaxis protein [Sphingomonas sediminicola]	25.532	94	52	3	201	39	114	465	148	241	24.6	4	MATHGIEEVTENAIRSVARDCGSLSMECSDVAGYVRDVGTRITEHLSMLDQLEEVTTRLLGDQARVSDSTDEARLLSEQARAKLEAGREAIDGTIAGFKGLTDLVVQLGERMAGFASAMNQVQTVSSTIETIARKTNMLALNATIEAARAGDAGRSFAVVAAEVKKLAHDTRAATSQIASTIGELTREAGAVTTEIKTGVERSRAAQSGFGQISETVREVAEIVTMVDRQTEGIAHSTSMIQTSVDRVKAGLTDFAGDARNNGSQLLQAQKRLEHLEMLSNTMLDTLANSGAEIDDTPFILKAQETMRAIQAVIERGLESGEITLDDVFDRQYRLIEGSNPEQYDNRFCDYADRYVRPILDRVKGGDERLIGSAITDVNGYLPTHLTERSHVPGPDPLW…
Sphingomonas_NodA	gnl|extdb|pgaptmp_000080 hypothetical protein pgaptmp_000080 [Sphingomonas sediminicola]	30.769	39	27	0	201	57	95	142	72	110	23.5	6.5	MILIAKVSAWLGVALMINGILWPIGLALVLPPKKSPEAGTHQPPEVASARVSTYINEDAVWISWLAWLIYAAVTLSAFSREIFTLYSNAGLGYVYIVLGMPAFLVAWLGLIINASVRLLPARWLFGALGAGGLIVFGYANIN
Sphingomonas_NodB	gnl|extdb|pgaptmp_001310 polysaccharide deacetylase family protein [Sphingomonas sediminicola]	61.326	181	47	5	224	1	164	239	27	201	177	1.05e-56	MRAVLTFHSIDDLPGPLSYSPAGLERMLDALDEARLPVLDLDELLADPDANGVALTFDDGISTVFKTAMPILAERKLPAHVFVITNWVGGDNRWPGQPDRATPFNLMDWSQLEAIQSGGFRIEAHTASHPDLRKLTDAQIDAEMEEADSAIESRLGRCPRYFAYPYGYYDGRVRAIASKRYRGSFTTKLDYLDPRSAADALPRLDTHYLRSPTFVRALAGGPAHAYIALRRALRRLRGY
Sphingomonas_NodB	gnl|extdb|pgaptmp_000361 polysaccharide deacetylase family protein [Sphingomonas sediminicola]	28.696	115	66	5	224	25	125	319	21	133	36.2	0.000713	MRVLLFLLLLITSWSGAEAQKRVAFTFDDVPRGRGAFFTPDERTIRLIAGLHKAGVKQAAFYLVPGQIGHDDGIGGAERIEAYVAAGHVIADHSFTHPHLNALSAADYMADVDKAEDFLKGREGRRPWFRYPFLDEGGDDKAKVAAVRAALKARGLHNGYATVDGSDWNIESRTADAVKAGKTIDRDALRDLYVETMVGAADFADQLARKTWGRQPAQVIVLHETDIAALFIADLAEELRKDGWTIITADEAYADPISKLAPNVPYANGTLVELAAWEKGLPKPRWYERNDIDLANRLFDERVLHERPKQVQPRDKGKP
Sphingomonas_NodB	gnl|extdb|pgaptmp_002604 ABC transporter ATP-binding protein [Sphingomonas sediminicola]	32.468	77	44	3	224	18	90	308	223	295	28.5	0.25	METPAAIRIDSVSKTYAGGKLALDDVSFDVPQGQIFGLLGPNGAGKSTLINILAGLVVKSAGKVRIWGFDIDEHPRNAKRSIGIVPQEILFDPFFTPKEALEIQAGLYGIPPEQRKTDELLAAMHLTDKADAYSRTLSGGMKRRLLVAKAMVHSPPILVLDEPTAGVDIELRRQLWAYVRELNAQGVTVVLTTHYLEEAEELCDRIAIINHGKVVANEPTRTLVAKAQEKAVVVTFDQDLGSVPSHSCFENIRLLDERTIEITYRKDKCNAGDVLAAVQREGFSIVDVRTRDPDLEDVFLSLVSEKAA
Sphingomonas_NodB	gnl|extdb|pgaptmp_001941 acetyl/propionyl/methylcrotonyl-CoA carboxylase subunit alpha [Sphingomonas sediminicola]	26.866	67	35	2	224	17	70	668	212	277	27.7	0.42	MFKKILIANRGEIACRVIRTAKRMGIKTVAVYSDADARAPHVRMADEAVHLGPPPASESYLKAELIIDACKATGAEAVHPGYGFLSERESFAKALAKEKIAFIGPPPKAIAAMGDKIESKKLAQKAGVNVVPGYLGDIATTDEAVKIAKDIGYPVMMKASAGGGGKGMRLAWSEKDVREGFEATKREGLSSFGDDRVFIEKFIEQPRHIEIQVLGDQHGNILYLGERECSIQRRHQKVVEEAPSPFVTPEMRKAMGEQAVALARAVGYYSAGTVELIVSGADTTGKSFYFLEMNTRLQVEHPVTEEVTGLDLVEQMIRVAAGEKLELSQDDVELNGWSVENRVYAEDPYRHFLPSTGRLIRYRPSPEKRDGIVVRVDDGVFEGGEVSMFYDPMIAKLVT…
Sphingomonas_NodB	gnl|extdb|pgaptmp_002809 peptide-methionine (R)-S-oxide reductase MsrB [Sphingomonas sediminicola]	30.233	43	30	0	224	12	54	165	123	165	25.4	1.7	MTELTNINRRAFIGVAGAAGAALTFLSVGRANGASRSFEFALSDSDWRKRLGPERYRILREAGTERPYSSPLNKEHRRGTFACAGCGLPLFSSATKFDSGTGWPSFFRPLPNAILTRADHSLFMERTEVLCRRCGGHLGHVFDDGPRPTGLRYCMNGLALKFVPA
Sphingomonas_NodB	gnl|extdb|pgaptmp_001210 transcriptional repressor LexA [Sphingomonas sediminicola]	60	20	7	1	224	202	221	215	40	58	24.6	3.1	MLTAKQHELLLFINQRLNESGVSPSFDEMREALDLKSKSGVHRLISALEERGFIRRLPNRARALEVLKLPESAAPAPAVPRPVVPAAANDTIEIPLHGRIAAGTPIEALQGTDGFAVPAALLGPGEHYALEVSGDSMVEEGILDGDFALIRKADTARDGEIVVALIDNEEATLKTYRREGRTVRLDPANARYEAQRYDESRVAIQGRLAGLIRRY
Sphingomonas_NodB	gnl|extdb|pgaptmp_002366 S8 family serine peptidase [Sphingomonas sediminicola]	29.31	58	33	1	224	41	90	694	76	133	25	3.9	MRARPFLFATAVFLCSQAIDAQPASTVPPLGQEPTERPLSDRNTPGNVIVSFEGGDVATDIGKVVLGLVEDAGVIPTTRHVVAEKEDPCRIVLKLGYPACTSELMKALDVLNPKLLPSRGHLSIGDTMVVPDVWLRKYRTFQKFARSVAAEQARSATIKKGWTSLKIGSAEVGPNTELVSYDAYELVLFAGNPDIQARLEKRLYPLKTLNVRVNSIPFEASPATAFSYRDPLQYQTECGTQPQRPTAVNYRLDYLDSDADAAALVAQRPPGSKATRVYVIDFAIDPTPNLAGAVEGQAVPLPPGGWRCRWVNPTERDHATHLASIIASRDNGYGFVGVSPTSTIKPFEFVRVNSNTTTGLGIIPGKEADLAYQMVADNAYSTPHVYLVATRFSDFPPSM…
Sphingomonas_NodB	gnl|extdb|pgaptmp_000920 YqgE/AlgH family protein [Sphingomonas sediminicola]	33.929	56	34	2	224	25	77	190	94	149	24.3	4.1	MEEPRFLSGKLLLAMPGMADPRFERAVIAVCVHDENGAVGIGIGHKRAGMRFRALLEQLDIDAGKAPDCAVHHGGPVEPGRGFVLHSTDWGGQDSLQVNGPDGAVFAMTGTIDVLKAIAEGKGPSQWVVALGYAGWGEGQLDEEMTRHGWFAAESSKKLLFDTPADERWAAAFKAQGVDPRLLSSETGVA
Sphingomonas_NodB	gnl|extdb|pgaptmp_002501 DNA polymerase III subunit beta [Sphingomonas sediminicola]	29.412	34	24	0	224	56	89	367	153	186	23.9	8.1	MKATIERATLLKSLSHVQSVVERRNTIPILSNVLIEARDDGSIRLMATDLDLQVDESIQANVSTAGATTVSAHTLFDIVRKLPEGSQVEINAAEGKMQLSAGRARFNLSTLPRDDFPVIAEGDLPTKFELPAATLRQIIDKTRFAISTEETRYYLMGIFLHLADDQLKAAATDGHRLARVTVPKPDGADGMPDVIVPRKCVAELRKLLEELEGTVEVSMSPTKIRFGLGSAVLTSKLIDGTFPDYNRVIPTGNDKLLKLDPKSFAQGVDRVSTIASEKTRAVKMNVDRDKVTLSVTSPESGTATEEIAADYGSEGIEIGFNARYLLDILGEIDGDTVEVHLADAAAPTLLRENDKSPALYVLMPMRV
Sphingomonas_NodB	gnl|extdb|pgaptmp_002162 MBL fold metallo-hydrolase [Sphingomonas sediminicola]	37.288	59	32	3	224	64	121	221	39	93	23.5	8.2	MTEANPPLRAAIIPVTPLQQNCTLLWCTKTMRGTLTDPGGDLPKLKAAAQQAGVTIEKILLTHGHIDHCGSAGILAEELGVPIEGPHEADRFWISRLDDDGKRWGITGKPFEPNRWLEDGDTATVGELTFDVRHCPGHTPGHVVFHHAESKLAIVGDVLFKGSIGRWDFPMGNHQQLIESITQKLWPMGGETAFIPGHGPMSTFGHERATNPFCGDAALAA
Sphingomonas_NodC	gnl|extdb|pgaptmp_001311 hypothetical protein pgaptmp_001311 [Sphingomonas sediminicola]	36.471	85	39	4	395	43	114	298	12	94	40.8	6.33e-05	MTEPTLSIVLAVKDGAENVPALLDAIKSRGDETEVILCCAGSMPDASSGIGCHAFPEETLVPVLWSEGIKRARGGRVALTTAQFVPDPRWIYHLQSADLDRWAGVGGVIDNDPRSSARNWAIFFLRYSAFAPPLKAGETNEIAADNAIYDRAAIFEHPDLLEEGFWEPSFHRRFHAAGRKLSIDPGLVVVHHGTVSTVSFARQRFLHGRAYGVERAERGSFPHNLLLLLSSLLVPPLLLARIISRIAKKRAYRGKLFAGFPWLFWFTLAWSAGEAGGYASTLTRKLRGNAAGPSKRHA
Sphingomonas_NodC	gnl|extdb|pgaptmp_000509 M13 family metallopeptidase [Sphingomonas sediminicola]	23.438	128	92	3	395	130	256	692	359	481	30.4	0.16	MNRTKLLLVASALAFSISACQQAGTGTEQSAQAPGTELGIVPASMDTSVKPGDDFFAFTNGSWVKNTPIPEDRSNIGAFYIADQERERQTKELIAGILKSSPAADSNEGKIANYYNAFLNTDAIDKAGLNPAKADLDAIGRIADKKQLSAAIGGTLRADTDPLNATNFRTENLFGIFVTQGLNTPGETLPYIMQGGIGLPEREYYLSGDAKMADLRNKYRAYVQQILTLANYPDPQGSAQRIMDLETKIARAHATREESEDFAKGAKVWTRAELEKNAPGLDWAALLDAAQLGSAPKFQAYHSTAIPKLSALVGSEPIQAWKDWLAFHTLNQQAAVLPKAFRDASFTFNGTALSGTPKERPRDQLAMNAVSNELPDAVGKVYVDKYFPVSSKAEIQKMV…
Sphingomonas_NodC	gnl|extdb|pgaptmp_001112 glycosyltransferase [Sphingomonas sediminicola]	38.889	18	11	0	395	45	62	314	2	19	25	5.6	MNSQQSPRIAVLLPCYNEEAAIGATVEGFRKALPGATVYVYDNNSRDGTKEVAAAAGAVVRTETQQGKGHVVRRMFADIEADVYVMADGDLTYDPEAAPEMARMIAADRLDMVVGTRKHDAAEAYRGGHVIGNRIFTRLLSGLFGRSFTDIFSGYRVFSRRFVKSFPVLSEGFEIETEMSVHALELRMPVGEIETRYLARPEGSHSKLSTFRDGWRILKTIVTLYRIERPVLFFGGIGAILVAAALILAVPLVFTYLETGLVPRFPTAILATGMTIVAVLSFFAGLILDTVTRGRREVRRLAYLALPAPGATQL
Q1M7Z2_RHIJ3_NifH	gnl|extdb|pgaptmp_002573 ParA family protein [Sphingomonas sediminicola]	41.667	36	21	0	297	12	47	260	10	45	37	0.000622	MIRVAVANQKGGVGKTTTAINLATALAAVGWKVLLIDLDPQGNASTGLGIGQSGREISSYDVLIGSAGVVEGAVATRVPRLELLPATMDLSGAEVELVSLEDRARRLERALDAVPSGRWDICLIDCPPSLGLLTVNGLVAARHLLVPLQCEFFALEGLSQLLQTVERIRLAFNPELQILGIALTMFDKRNNLSQQVADDVRACLGQAVFDTVVPRNVRLSEAPSHGLPALIYDLRCPGSEAYVRLARELMGRLPRHAEAA
Q1M7Z2_RHIJ3_NifH	gnl|extdb|pgaptmp_002057 apolipoprotein N-acyltransferase [Sphingomonas sediminicola]	31.746	63	36	4	297	181	242	508	169	225	30	0.12	MLFLVAFVAGAVSAFAFQPVGLWPLMPIAIALLCELLSRDAKLKRALLIGWLFGLGQFVIGLNWIATAFTYQAAMPAWLGWIAVVLLSLYLAVYPMLAVGIAWTFGRSRPIALVLCLAGAWAITEWLRGGIFTGFPWNPVAATFDDTHLLNATATIGTYGLSLLVVLAGGLVWLLVRREWRVAGGIAAVLLALHFLPRPDVPDHPQNIRPIRVVQPNIGQQDKWRPGFSEIANQRLAQLSLKPGGAHPRLLFWPEAAVTNPLQDARGGPYQAYAAFEQARAASVVGPGEYLLTGGIALFSKDGINVTGAANSVFVFGQGARLAARYDKAHLVPYGEYLPMRPLLSSIGLSRLAPGDVDFASGPGPRTVALPGWGKVGFQLCYEIIFSGEVVDRRNRPDF…
Q1M7Z2_RHIJ3_NifH	gnl|extdb|pgaptmp_002475 ParA family protein [Sphingomonas sediminicola]	25.301	83	57	3	297	9	90	248	7	85	26.9	0.95	MAAIGIYSAKGGVGKTTLAVNLAWASAVLYHRRTLLWDLDPQGGASYILRQQSAGSDLCSRIVEKDDLPSMARRTGYKKLDILPSDPSLRNLERRFQDLGKRRRLAKATADLSRDYDRIIVDCSPGLTETSEQIMRAMDLILVPVIPAALSRRALDVISEHLRRTKGPQVRLIPLFSMVDRRRQIHIRELEEHPNWPVIPMASAFERVSEERAPIGELLPRYSMPVEITALLWRKVERVLADLRSASR
Q1M7Z2_RHIJ3_NifH	gnl|extdb|pgaptmp_001991 division plane positioning ATPase MipZ [Sphingomonas sediminicola]	36.842	57	34	2	297	1	55	264	1	57	26.9	1.1	MAQPHFIVFANEKGGTGKSTTAVHTAVALAATGHVVGALDLDSRQRTMTRYLENRDATMRRLGKNLPQAKYRVFEGDSVEGLDLALRELSEEVDVIVVDTPGRDDPIARAAILKADTLVTPMNDSFVDLDLIGQVHPENYKITRPSFYAELIWNSRTQRAKNTGKSVDWVVLRNRLQHIESHNLRRVGAALDELARRVGFRVIPGLGERVIYRELFPKGLTLLDFEQLGEVGIGHITARQELREMIAGLGIPDPGVEEPIAAAG
Q1M7Z2_RHIJ3_NifH	gnl|extdb|pgaptmp_001471 superoxide dismutase family protein [Sphingomonas sediminicola]	45.833	24	13	0	297	44	67	164	133	156	24.6	4.5	MLRSSLLVFALAGCVPMAPPDAVVATANLLDSNGAAIGTVRMFSEPTGIMLRINASGFPAGQHGVHLHSVGKCEAPKFTSAGPHWNPTEKKHGHRNPAGYHMGDLGNLGVGADGKLVVALLVPEATLDGIRDADGTALVLHAKADDEVTDPSGNSGDRIACAVL
Q1M7Z2_RHIJ3_NifH	gnl|extdb|pgaptmp_001501 DNA repair protein RadA [Sphingomonas sediminicola]	35.897	39	25	0	297	11	49	455	97	135	25	4.8	MAKPKTRYVCQACGSVTARWQGQCADCAEWNTLVQEAAEVSSIFAAKHNLQGGGRQIQLVGLDHPVALPERISTGIAEFDRAIGGGIVPGSAMLVGGDPGIGKSTLLLQVCADLASKGRNVIYVSGEESAEQVRLRAVRLGLGKAPVRLAAATSVRDILTTLGDNGGADLLVIDSIQTMHSDLIEGAPGTVSQVRASAQELVRFAKEHGTAVVLVGHVTKDGTIAGPRVLEHMVDTVLSFEGERSHQYRILRAMKNRFGGTDEIGVFAMEREGLTEVPNPSVLFLTQRGEPVSGTSIFPALEGSRPVLVEIQALTVRLASGATPRRAAVGWDSGRLAMILAVLEARCGLSFATAEVYLNVAGGYRLTDPAADLAVAAALISALSERPIPNECIIFGEIA…
Q1M7Z2_RHIJ3_NifH	gnl|extdb|pgaptmp_000357 dihydrofolate reductase [Sphingomonas sediminicola]	26.316	57	35	1	297	215	264	163	105	161	24.3	6	MNRQIVTLVVARATNGAIGRDGDLPWRISADLKRFKALTMGSAMIMGRRTFDSLPRILPGRRHIVLTRDRNWSAPGAEVAHSVEEALGMAGDEPVSIIGGAEIFDMFLPHADRLELTEVQGEIAGDTFMVDPRTAGEWREVAREAHPAEGDTPAFNFITLERA
Q1M7Z2_RHIJ3_NifH	gnl|extdb|pgaptmp_000046 M28 family metallopeptidase [Sphingomonas sediminicola]	45.161	31	16	1	297	60	90	522	163	192	24.6	7.1	MSEITRVLASDEFQGRSMGGPGEEKTVAYLTEQFKAAGLEPGGENGGWTQTVPMIRTKLQAPMTFSVKQGSRTLPLRFPDDIYLSTVRDTDRAKIAGAPMVFVGYGVNAPERGWDDFKGVDLKGKVAVFLVNDPDFEAVAGEPVAGKFSGQTMTYYGRWTYKFDEAARRGAVAALIVHDTLGAGYGWNVVQSAAGENFNIVLSRNAQQPVLLQGWIQGPVAAEMFKRAGYDLAQLRRKARTAEFKPVALKATFSANAPVELARITSHNVIGKLTGSKYPNETVSYGGHWDAYGIGPADAQGRTIRPGAADDALGLAAMIEIARKFAAGPRPERTLLFAAWTSEERGLLGSEYYAQHPLYPHETMVANLTLDTLQFAGPVKDVVLIGKGQSEMEQLLAQA…
Q1M7Z2_RHIJ3_NifH	gnl|extdb|pgaptmp_001103 endopeptidase La [Sphingomonas sediminicola]	22.764	123	78	5	297	138	257	799	689	797	24.3	9	MTRLLPILPLRDIVVFPQRIVPLFVGREKSVAALEAAMSADKELFLVAQLDPSEDDPDRDALYDLGVIATAMQLLKLPDGTVRVLVEGAKRARLTGLVPQDGYMAAEVEEVDEETADGPEVQALMRSVIDQFENYAKLNKRLPPETGIQLSEIEDASVLADAVASNLSIKVADKQALLGEMNPSRRLEMVFAFMEGELGVLQVEKKIRSRVKRQMEKTQREYYLNEQLKAIQRELGNESEEGGDELQELANKIRKTRLSKEARNRANAELKKLRAMAPMSAEATVARNYLDVLLGLPWGKKSKLKKDIAEAQSILDEDHYGLEKVKDRIVEYLAVQARTNKLKGPILCLVGPPGVGKTSLGRSIARATGREFVRQSLGGVRDEAEIRGHRRTYIGSLPG…
Q1M7Z2_RHIJ3_NifH	gnl|extdb|pgaptmp_002564 nucleoside triphosphate pyrophosphatase [Sphingomonas sediminicola]	32.143	56	28	1	297	123	168	192	56	111	23.9	9.6	MLILASGSSIRRKMLEDAGVEFDVVRPEVDEAALKAGMDDGETIALELAKAKAASVSSNRPGDWVIGSDSVVRVDERLFDKPRSREEAADHLRLFSGKPMQLYSAVALARGGSIEWSDVGRAELHVRDLSEDFIQSYLDAEWPEVGNCVGVFRIEGRGIQLFDRIIGGHFTIMGMPLIPVLKALRKREILAR
Q1M7Z3_RHIJ3_NifD	gnl|extdb|pgaptmp_001818 exodeoxyribonuclease III [Sphingomonas sediminicola]	28.571	56	34	2	501	417	469	263	24	76	28.1	0.79	MSKKRALRIASYNINGINSRLPVLLRWLEEIRPDVVGLQELKCTDEAFPAKDIEALGYSAIWHGQKSWNGVAILSRVGEPVETGRGLPGGPDDVQSRYIEAAVCGILIANLYLPNGNPWPGPKFDYKLAWMDRLQAHARHLLDSGLPSMLMGDFNVIPTELDVYKPERWAKDALFSPQARAKFAELVDQGWTDAIRKLHPGERIYTFWHYWRNSFQRDAGIRIDHFLLSPPLVKKLKAAGVDREPRGWEKTSDHAPTWVELAV
Q1M7Z3_RHIJ3_NifD	gnl|extdb|pgaptmp_002833 NAD-glutamate dehydrogenase [Sphingomonas sediminicola]	33.333	30	20	0	501	81	110	1549	742	771	28.5	0.89	MTAHMRLARPLVSSIRKALTQNALPGETEGFTSAMEQDAAAFLASVGAQRKRGEVAIAIESTGGEAGRRRMRIAIVNDDMPFLVDSIANTIARRQLTIHRLLHPVVCVERDKNGKLLSVEPLCGDKDRRELMMYLELDRTHARGRNELVLDLKAALADVRASVRDWPKLQAKMREDAAAIEDPEGRALLEWFAEGAMTLLGYQVERATGQPTETLGLFSIPGAPTDEGGALGAMRYFEQGGDVPLMAKAERKSTVHRGVPLDLVVVPIREKGKVVGIGVHAGLWTSQALGWPVEDVPLLRQRLEQLDESFGFDPKGHSGKALRHAVSSLPRDLLVNVSFESVRDLVMMAMSLADRPRPALLLVRSILKGQLFAFVWLPREEMNTQRREAIGAMLESVVG…
Q1M7Z3_RHIJ3_NifD	gnl|extdb|pgaptmp_002464 ATP-binding protein [Sphingomonas sediminicola]	26.733	101	66	3	501	106	202	359	262	358	26.9	2	MMVGYAPGELEATIASSRLEQSIVQHKLLFHGLQRLRLHQARSLKLFEGSSQPSHLLIVTGLPGAGKSTLLKQHKRDFPDVETIDGRMMPVVLVEMPFPCTRKGLVEAILMAMGHEPSANWNTARIVDEIANFARRHDVLMIAIDEADRIFGSEAPILAKFLVSLLNSLDCQLVLAGAPEIQQLHKGWGLERRKEVDLNLDPYRFNTREGQTDFRSMLGLFEENMGLPEPSLINSPDFSKRLYLASGGQVGLVSKLLVEALRRAHMRQMAKIDLALLGEVYVAFKRGDEDEEIEFDCDAETIDAAEPLPLSDNPFLCTSARLKILWDDLHAERARKARDNAKPAVNNATIGAKGKGKSS
Q1M7Z3_RHIJ3_NifD	gnl|extdb|pgaptmp_002470 glycosyltransferase family 1 protein [Sphingomonas sediminicola]	30.435	46	18	2	501	87	131	354	74	106	25.4	7	MRIAIATDAWRPQVNGVVRSLDTTVEHLQRRGHEVVVIEPGMFRTIPCPTYSEIRLAIACGRQVSAMLDRIAPDRIHVSTEGPIGWATRSWCLKRNRQFTTAFHTRFPDYVSIRTGIPAEWIWKVMRRFHGAAERTFSATATLERELNRHGIAQTHLWPRGVDLDQFSPHICPHPALFRLPRPLLLNVGRVSVEKNIGAFLDCNVPGTKVVVGDGPALESLSRRYPKVVFMGAMHGAELASCYTAADVFVFPSRTDTFGLVNIEALACGVPVAAYPVPGPLDIIGEDGRGVHDGSRRIGALDEDLGAAIHLALTADRGAAVAEGRRYSWEHCTDLFETGLASETSQRTPVREAA
Q1M7Z3_RHIJ3_NifD	gnl|extdb|pgaptmp_001209 SurA N-terminal domain-containing protein [Sphingomonas sediminicola]	58.824	17	7	0	501	69	85	643	331	347	25	8.4	MLASFRRLSKSTVGTAIMAIILILILVGFAMGDIQSVLSGGGFGGSSDTLVKVGSDKVTDREISKAMERRLSQARQQNPEADYPTIMGDFDQLLSALVDAKTLEAFAAKLGLNLSKRLVDAQIANIPGAKGLNGQFSEQSYRSFLQQQRITDEEVRMIVRNGLLQQLLIAPAVVNARAPVGMATPYASILLEARQGEVAFVPTAAFRAGLNPTPGDIQAYYAANQRRYMVPEQRIIRIAKIGPEQVANVQPTDKEIADYYKANQPTYAAKESRVITQAVVPTQTVANAIAQRVKSGQSFVAAAAPAGLSAEDISVGPQTKAELTELAGSQIANAAYAASKGAVIGPVNTDLGWRVIKVDDILREGGKSLDAARAEISAKLVADKRKEAIESLVDTVQNA…
Q1M7Z4_RHIJ3_NifK	gnl|extdb|pgaptmp_001782 translational GTPase TypA [Sphingomonas sediminicola]	34.615	52	30	2	513	430	481	605	437	484	30.4	0.23	MKLRNVAIIAHVDHGKTTLVDQLFRQSGTFRDNQRVEERAMDSNDLEKERGITILAKCTSVDWHGTHINIVDTPGHADFGAEVERILSMVDGVILLVDAAEGPMPQTKFVTGKALALGLKPIVVVNKIDRPDARPAEVLDEVFELFLNLEANDEQLDFPTLYASGRAGYAGLADDVRSGDLTPLFDTIVSHVPPPRVDAGPFRMLATLLDRDPFLGRILTGRIESGKLTTNMPIKAIDVDGNVVEEGRATKVFAFRGLERVPVESAEAGEIVAIAGLIKATVSNTFADPAVSAPLKARPIDPPTLAMSFSVNDSPYAGRDGDKVQSRVIRDRLEREAEGNVAIRVTTARDNDSFEVAGRGELQLGVLIETLRREGFELSISRPRVLFRDGPNGLEEPYE…
Q1M7Z4_RHIJ3_NifK	gnl|extdb|pgaptmp_002078 M1 family metallopeptidase [Sphingomonas sediminicola]	28.049	82	55	1	513	80	157	638	422	503	28.1	1.2	MTFLRTAVAAAALVLAGCQMSEDNSAAPAENQQEAQIAPILTTPEAKDTASYARPLEARVHHIALDLNVDFEAKRIGGTATLDIDRKPDAKEIVLDDKGLEIESIADGAGQPLQWKVGAADPKLGSPLAVTLGPDTKRLVIKYKSAPDAGALQWLTPEQTAGKKKPYLFSQGQAIENRTWIPTQDSPGIRQTWEATIHVPAGLTAVMSAPKAAEPITQGGESVFSYRMDHSVAPYMIAIGVGDLAFKSLGPRTGVWTEPVMLDRAAKELEDTEKMVEAAEKLYGPYRWGRYDLLVLPPAFPYGGMENPTLTFLTPTFIAGDKSLVSLVAHELAHSWSGNLVTNATWADSWLNEGVTSYFENRIMEALYGPRRARQEAALSFDEIEKAFAEEGRNAPITR…
Q1M7Z4_RHIJ3_NifK	gnl|extdb|pgaptmp_000784 Tim44/TimA family putative adaptor protein [Sphingomonas sediminicola]	43.75	32	17	1	513	183	213	217	77	108	26.9	1.7	MTVIVILALVALFIGLRLYSVLGERTGHEQQPILKPADPEAVVEPRVNRPSVVQPSATDPGDLAYLPTAGPGVRALLATDPAFDVARFLEGAKSAYRMVLEAYWKGDAAGLRPYVDDHVFETFDSAIKQREKDGLILDNRLVQVEQALITAASGDNDLAVVTVRFEADIAAVTRNKEGEVVAGSMSDAVQTRDLWTFRRQISSRDPNWLLIETDEEE
Q1M7Z4_RHIJ3_NifK	gnl|extdb|pgaptmp_001176 IMP dehydrogenase [Sphingomonas sediminicola]	26.606	109	65	6	513	80	176	492	233	338	26.9	2.6	MAPHNDSPEIPLGLTFDDVLLQPLESSVLPSQADTSTQLTREIPLNIPLLSSAMDTVTEADMAIALAQLGGIGVLHRNLSAEEQAAAVRAVKRFESGMVVNPITMTPDQKLAEALELMKANRISGIPIVEKSGRLCGILTNRDVRFAEHPDQAVSELMTKENLAVVGLGTSGEVARRILHQRRIEKLLVVDDRNHLVGLITVKDIEKAVAAPHATKDAEGRLRVAAATTVGDAGFERSQALIDAGCDCIVIDTAHGHNTEVARAVERVKTMSNSVQVVAGNVATGDAAKALVDAGADAVKVGIGPGSICTTRVIAGVGVPQLTAIMESARAASQAGVPVIADGGIRTSGDIAKALAAGASTVMVGSLLAGTEEAPGETFLYQGRAYKSYRGMGSVGAMA…
Q1M7Z4_RHIJ3_NifK	gnl|extdb|pgaptmp_001038 TatD family hydrolase [Sphingomonas sediminicola]	41.379	29	17	0	513	369	397	259	220	248	25.4	5.2	MRLIDSHCHLNYAGLAERQDEVLANARANGVTGFLNISTRQSEWGDVLGAAERNSDVWATVGVHPHEADAHPDLGASALVEAASHPRVIGIGECGLDYFYDNSERDAQKERFEAHIDASRQSGLPLVVHTRDAEEDTAEILARAVREGGVSGVLHCFTGTADLARKALDLGFYISLSGIVTFKNAKELQETASWLPSDRMLVETDSPFLAPVPHRGQTCEPAFVADTARFVAELRSEPPEALAETTTANFFRLFSRASA
Q1M7Z4_RHIJ3_NifK	gnl|extdb|pgaptmp_001273 SDR family oxidoreductase [Sphingomonas sediminicola]	31.579	57	36	1	513	152	208	345	81	134	25.8	5.2	MNATLQNLLARENATWLVTGAAGFIGSNLVEVLLRGGQKVVGLDNFATGHQRNLDELQRLLPEVYAGNFRMVEGDIRDRETCRSIVEGVDFILHQAALGSVPRSIDDPVTSHNVNVTGFVNMLDAARQAEVKRFIYAASSSTYGDSTELPKREDRIGQPLSPYALTKLVNEQYAAVYARTYGFKATGLRYFNVFGPRQDPNGAYAAVIPKWVSAMITDDTVTINGDGLTTRDFCYVANAVQANIRAALAPDEAQGEVYNVAVGDRTSLLDLFQLLQHGLAQHQVHYHRDPVMGPFRRGDVRDTQASIEKARRLLDYSPTHNLAQGLNDALPWYLNFFRSEASPAP
Q1M7Z4_RHIJ3_NifK	gnl|extdb|pgaptmp_001288 glycosyltransferase [Sphingomonas sediminicola]	32.432	37	25	0	513	188	224	458	3	39	25.8	5.7	MSSFVPTHIDYRDKTIMVVMPHPWKGGFFRVAAAICNALDEIEVDGSRFRVILGVPAEYECTEAYLLNRGVTVEQIGYEAVDLYDTRYVDPNKVERLSGLPLVTPAKTLPYGDTGTIGEVDAYVLLSALYFEGVFVSRKPYSVYIADLIQRYVPEIYSDAGANYQAPPWKMDRHQRAAIKEAACVFSTTEQTLKDTLHYAGADPDKTMLFPMFAMDIADRQDTERGPGKPARQSYELMDLISNKTFKVERRGYFLWVTNASAHKNHVAAFRALRHYYESLGGQLKCLICGPVTDMLIPGQLESPYHAKVYKELRQWTSYNDNVKVLGYLSDHTYLSLLKDAQFLWHNVIYDNGTFSIIEASSVGTPVLSSSYPQIEFIDQQFKVGSTFFDARDPIEAAT…
Q1M7Z4_RHIJ3_NifK	gnl|extdb|pgaptmp_002642 helicase-related protein [Sphingomonas sediminicola]	30.357	56	39	0	513	428	483	840	119	174	25.4	6.8	MSRRDDAPVRAILGPTNTGKTYLAIERMCAHSTGVIGFPLRLLAREVYERVVALKGEKQVALLTGEERIVPPQARYVLCTAESMPVRTGRDDRPHEGPFPDQFAFAAIDEAQLGVDPERGHVFTDRMLRARGREETLILGSDTLKPLVRKLLPDAEIVSRPRFSTLRYAGNVKLSRLPARSAVVAFSAEQVYALAEMLRRFRGGAAVVMGALSPATRNAQVAMFQRGEVDYLVATDAIGMGLNMDVAHVAFAGLEKFDGRRDRRLSISEMAQIAGRAGRHQRDGSFGTLGLGSDGGATFSDEEITAIEEHRFRPLDFTYWRNPDLDFTDVRTLIGSLEKRSDDPLLRPAPEAIDLSVLKLIAEDPAIAAKRGAIARRLWSVCGLPDFRKVGPMHHARMV…
Q1M7Z4_RHIJ3_NifK	gnl|extdb|pgaptmp_000084 hypothetical protein pgaptmp_000084 [Sphingomonas sediminicola]	29.508	61	37	2	513	111	165	299	52	112	25	8.9	MYSLSILAAGVIGPSIPGAGLARSHAPTIAQFETLIAADRKLSGPFDLADGSSTITSLLTEDVALFAIPVPGLARNKADARQVLGKAFGPGQSVVTTVPIRVGLSSDGTQGFSFGFMNVGRDKLKLGKYVAYWVRSAAGWQVAAFKWVPRPEGTVSTGRREPALPTKFAASAKDNFAHEQYRKSLDATERRFSADAQTMGIGRAFRKYGSADAMNVGGEADFTFGNDAIAEAQGGDAAKGSPVRWAPDGVLVSSSGDLGVTFGYLDRNGATPPGRLTRIPFFTIWRRAAPKDEWRYVAE
Sphingomonas_NifH	gnl|extdb|pgaptmp_002573 ParA family protein [Sphingomonas sediminicola]	41.667	36	21	0	294	12	47	260	10	45	36.6	0.000863	MIRVAVANQKGGVGKTTTAINLATALAAVGWKVLLIDLDPQGNASTGLGIGQSGREISSYDVLIGSAGVVEGAVATRVPRLELLPATMDLSGAEVELVSLEDRARRLERALDAVPSGRWDICLIDCPPSLGLLTVNGLVAARHLLVPLQCEFFALEGLSQLLQTVERIRLAFNPELQILGIALTMFDKRNNLSQQVADDVRACLGQAVFDTVVPRNVRLSEAPSHGLPALIYDLRCPGSEAYVRLARELMGRLPRHAEAA
Sphingomonas_NifH	gnl|extdb|pgaptmp_001991 division plane positioning ATPase MipZ [Sphingomonas sediminicola]	63.636	22	8	0	294	12	33	264	13	34	29.6	0.12	MAQPHFIVFANEKGGTGKSTTAVHTAVALAATGHVVGALDLDSRQRTMTRYLENRDATMRRLGKNLPQAKYRVFEGDSVEGLDLALRELSEEVDVIVVDTPGRDDPIARAAILKADTLVTPMNDSFVDLDLIGQVHPENYKITRPSFYAELIWNSRTQRAKNTGKSVDWVVLRNRLQHIESHNLRRVGAALDELARRVGFRVIPGLGERVIYRELFPKGLTLLDFEQLGEVGIGHITARQELREMIAGLGIPDPGVEEPIAAAG
Sphingomonas_NifH	gnl|extdb|pgaptmp_002475 ParA family protein [Sphingomonas sediminicola]	31.034	58	39	1	294	9	65	248	7	64	29.6	0.14	MAAIGIYSAKGGVGKTTLAVNLAWASAVLYHRRTLLWDLDPQGGASYILRQQSAGSDLCSRIVEKDDLPSMARRTGYKKLDILPSDPSLRNLERRFQDLGKRRRLAKATADLSRDYDRIIVDCSPGLTETSEQIMRAMDLILVPVIPAALSRRALDVISEHLRRTKGPQVRLIPLFSMVDRRRQIHIRELEEHPNWPVIPMASAFERVSEERAPIGELLPRYSMPVEITALLWRKVERVLADLRSASR
Sphingomonas_NifH	gnl|extdb|pgaptmp_001620 CoA transferase subunit A [Sphingomonas sediminicola]	28.09	89	53	3	294	9	88	235	118	204	25.4	3	MKKIYSSAEEALDGLLFDGMTIAAGGFGLCGIPERLIDAIQASGVKDITIASNNAGIDNEGLGKLLRTKQVKKMISSYVGENKEFERQFLAGELEVEFTPQGTLAERLRAGGAGIAGFYTKTGVGTVVAEGKETKVFDGETYVLERGIRADLSIIKGWKADESGNLIFRKTARNFNQPAATSGKVCIAEVEEIVPVGSLDPDCIHLPSIYVKRMILGAPYDKKIEFRTVRQLEAA
Sphingomonas_NifH	gnl|extdb|pgaptmp_002631 CDC48 family AAA ATPase [Sphingomonas sediminicola]	34.286	70	29	3	294	62	129	772	157	211	25.4	3.6	MADTDTLERPTTARVQVANLPPADGGRGFARLSLNLMKSLGLNEGDVIEIVGKRSTTARALRPYPDDAGLDIIRLDGLQRSNARVGSGDYVEVKKAESKAATRVVFAPATDNIRLQGSAIALKRSFAGRPVTEGDVVATTGHQRIDSNIPEEVRQMLNAPAFALHEVRLNVVSTTPKGIVHVDANTQIELLPEYAKGEGERRADVTYDDLGGMRDTIDALREMVELPLRHPELFQRLGVDPPKGVLLHGPPGTGKTRLARAVANESDAKFFHIAGPEIMGSAYGESEKKLRELFEQAAESAPSIIFIDEIDSIAPKRSQVTGEAEKRLVAQLLSLMDGLEPRQNLVVIAATNRPEAIDEALRRPGRFDREIVVGVPDEKGRREILGIHTRGMPLSAEVD…
Sphingomonas_NifH	gnl|extdb|pgaptmp_001471 superoxide dismutase family protein [Sphingomonas sediminicola]	45.833	24	13	0	294	44	67	164	133	156	25	3.7	MLRSSLLVFALAGCVPMAPPDAVVATANLLDSNGAAIGTVRMFSEPTGIMLRINASGFPAGQHGVHLHSVGKCEAPKFTSAGPHWNPTEKKHGHRNPAGYHMGDLGNLGVGADGKLVVALLVPEATLDGIRDADGTALVLHAKADDEVTDPSGNSGDRIACAVL
Sphingomonas_NifH	gnl|extdb|pgaptmp_002635 DUF87 domain-containing protein [Sphingomonas sediminicola]	34.211	38	25	0	294	5	42	561	180	217	24.3	7.3	MDEQPNLQSFVNEISSFSDDGGAQSKAVSAAASLQAIGEVVEIAGSGSRIRMDGAVLASLHNHSDPSVAMSGQVGSQVKMSVAGSWLIANVRTMKSGDNGEILASIDFLGEGARDSAGNMSNFRRGVTRYPIPGEKVLAVSTQDLRSVFAADDSPHVEIGTVYPTDDIRGALYVDPMLSKHFAILGSTGTGKSTSVSLILHRISELSPEGHIVMIDPHGEYSAAFKDCGELFNVDNLQLPYWLMNFEEHCEVMLTTHGSERQRDADILAKCLLAARTKGKNVEQFGKVTVDSPIPYLLADLNGIVVNEMGKLERAGDTLPYQRLKTKLEELRADPRYTFMFSGMLVSDTMGGFLAKLFRLPSHGRPISIVDVSGVPSEITSVVVSVLARMVFDYAIWSR…
Sphingomonas_NifH	gnl|extdb|pgaptmp_000378 copper chaperone PCu(A)C [Sphingomonas sediminicola]	33.333	42	25	1	294	79	120	147	16	54	23.9	7.4	MKPILLAALLLASCSKGGPPDVRISDAWARETISGQTSTAAYMILKNEGAGDDRLVSVSAQPPAMAMLHSSESSDAVARMRPLDSGLAVPAGAAIELKPGGTHVMVTGLRAPLNVGDTLKLTMRFEKSAEQPVDVRVTPAFGPGPRR
Sphingomonas_NifH	gnl|extdb|pgaptmp_001041 dTMP kinase [Sphingomonas sediminicola]	46.429	28	15	0	294	5	32	208	6	33	23.9	9.6	MNPTPRFITLEGGEGVGKSTQLKALQAALAQRGVDCVVTREPGGSEGAEAIRALLLSGDEARWSAESEALLFATARADHVEKTIRPALSQRKWVLSDRFLDSSLAYQGGAGGLGIERVRDLYRFACGDFLPDRTLVLILDEGAERARARDTDGADRIGGRSAEYHHKVETAFRIIAAEEPERVRLIDASGTPEQVTQRLLDGLKDLLS
DOA9_SctQ	gnl|extdb|pgaptmp_000663 MFS transporter [Sphingomonas sediminicola]	34	50	25	1	351	4	45	428	262	311	27.7	0.78	MPSIDATGHRPVSRGSLAIAAFSTIVEWYDFTLYLYFATVLARVFFGPGEASLLVALGGFAIAYLMRPLGAVFFGHIGDRRGRRHMLLLSVTLMTAAMLATALLPTYAQIGPAAGLLLILLRCVMGFSVGGEYTGVVAYLLEGAAPHRRGLIASSASAASEVGALLAVGVSALTVASMSEADLASWGWRIPFFVGAALAGTVWIARSTMEESPEFHRQVRERTIPESPLRHSFGNHRGAIGRAFAISALGSITYYVGITYVPAFMTSAGALSEKVSLWLSTIAAVMVILVTPLVGILSDRIGRKPVLISLAVGSALLPATMFALMASGSHLQALAGALVLASLAGGVSAVGAVATAEQFPGEARVTGLALGATMATAIFGGLTPYAAQLLVERTGWEMA…
DOA9_SctQ	gnl|extdb|pgaptmp_000568 hypothetical protein pgaptmp_000568 [Sphingomonas sediminicola]	25.882	85	52	2	351	165	246	322	70	146	25.8	2.7	MKRGSTMQQGFRVQVVAMTLALLASGCATTTNPSAPVNETVLDANSQYLVQAEARGRSLKLKVDPGAPYFVLLNDKVAKELRLVGTKAATLAVGPMRLKGSTRSEKLTIGGVTASKPVMWVKGQAIGDADGVINPANLPGDRVTLRLQAPQPGEQIIELPMRFDRQRGLYHEFDYGGQLILTRFTLEDRLTTATGAAASVIAKRRTGLWEGGPFVHQVRFGVSRPVRRMVLGQTLSIKGFPLNEFAVRIMDDRGSYLLPEKEVPTAAAEDEEGVVVTGKNRRSYGAAHFWLMIGGKDLSRCSTISYDRRSKRMVMSCSITTS
DOA9_SctQ	gnl|extdb|pgaptmp_001635 winged helix-turn-helix domain-containing protein [Sphingomonas sediminicola]	58.824	17	7	0	351	321	337	518	443	459	24.6	8.6	MDALRERGSGTLAPADLARMTDFRLGDAAVSPSRRTVTGPGGTAAVEPRVMQVLVVLAEQPGVVVSRETLFERCWGGVYVGEDSLNRVIGSLRRLSIDVARGSFEIETITRTGYRLIGKVTQSARASSDRKSGHFTRRELAGGSLGVVALGAIGGWAAVNDLKEKRFEQLLRQADKGLAGDDQFFRPDLALRAAEEAVRIHPDSARAFGWLALSRSYFAQVAPPSRSAEAVNSAVEATQKALAIDPQEPNALLALFEVQGSALDWWSRDRLLRRIIALRPVNTMAIGELASLLQAAGLTRESWGWNERHVRTAPLSPVLLGRRAQKLWIFGRVAAADNVIEQLRVQFPASAWVWSVRFILYAFTDRPAAAREMLEADPKMIAGAAEKQMWQACLDALEQ…
Sphingomonas_SctQ	gnl|extdb|pgaptmp_002153 lysine--tRNA ligase [Sphingomonas sediminicola]	29.358	109	72	3	287	29	135	518	368	473	28.5	0.41	MASKAWPYEEARKLLKRWPDGKPNGEPMVFETGYGPSGLPHIGTFNEVLRTTFVRQAYEELTGGARTRLIAFSDDMDGLRKVPDNVPEQEMLTQHLGKPLTQIPDPFGSHESFAHHNNAMLRHFLDRYGFDYEFLSATECYSSGRFDEVLRSVLRNWDGVMGVMLPTLREERRQTYSPILPVSPTSGRVLQVPVEVIDAEAGLIAFNDEEGRVEQSALGGQAKLQWKVDWAARWVALGVDYEMAGKDLIDSVVQSSKITRVLGGRPPEGFNYEMFLDEKGEKISKSKGNGLSLEEWLRYGSEPSLAFYIYREPKKAKSLHLGLIPRAVDEYWQFRGNYQSQPIEQQLGNPVHHIHNGAAPEPQSLPLTYGLLLNLVSLPGIHDKETAWRFVQRYAPDTS…
Sphingomonas_SctQ	gnl|extdb|pgaptmp_001209 SurA N-terminal domain-containing protein [Sphingomonas sediminicola]	21.267	221	124	10	287	103	286	643	163	370	26.9	1.2	MLASFRRLSKSTVGTAIMAIILILILVGFAMGDIQSVLSGGGFGGSSDTLVKVGSDKVTDREISKAMERRLSQARQQNPEADYPTIMGDFDQLLSALVDAKTLEAFAAKLGLNLSKRLVDAQIANIPGAKGLNGQFSEQSYRSFLQQQRITDEEVRMIVRNGLLQQLLIAPAVVNARAPVGMATPYASILLEARQGEVAFVPTAAFRAGLNPTPGDIQAYYAANQRRYMVPEQRIIRIAKIGPEQVANVQPTDKEIADYYKANQPTYAAKESRVITQAVVPTQTVANAIAQRVKSGQSFVAAAAPAGLSAEDISVGPQTKAELTELAGSQIANAAYAASKGAVIGPVNTDLGWRVIKVDDILREGGKSLDAARAEISAKLVADKRKEAIESLVDTVQNA…
Sphingomonas_SctQ	gnl|extdb|pgaptmp_001891 phosphoglycerate dehydrogenase [Sphingomonas sediminicola]	25.521	192	106	9	287	77	253	529	1	170	26.2	2.2	MSEQVRVLISDKMDPRAAAIFRERGIQVDEKPGLTPEEFKAIIGDYDGLAVRSSTRVNAEAMDAAIPRLKVIGRAGIGVDTIDVPAATARGIVVMNTPFGNSITTAEHAIAMLFALAREIPAADQSTQAGKWEKNRFMGVELSGKTLGLIGCGNIGSIVADRAHGLKMKVVAYDPFLSPERALELGVDKVELDELLRRADFISLHTPLTDQTRGILSREALAKTKPGVRIVNCARGGLIDEAALKEGLESGHIAGAALDVFMQEPAKENPLFGTPNLICTPHLGASTNEAQVNVAIQVAEQMADFLLLGGITNAVNMPSLSAEEAPRLKPYMALAEKLGRLVGQVAGADIRSVAVEVEGAAAELNMKPITGAVLAGLMGTYSDTVNMVNAPVYAKERGL…
Sphingomonas_SctQ	gnl|extdb|pgaptmp_001150 aspartate aminotransferase family protein [Sphingomonas sediminicola]	34.286	35	21	1	287	148	182	443	388	420	25.8	2.2	MNAGHVFHRFTSARPPIATRGEGIYLSDSEGRRFVDACGGAAVSCLGHGHAEIAAAVAEQAARLEFIHTGFFTTDAAEELATVMADMSPGSLDRVWFTGSGSEAVEAALKLSRQYHLERGDTARSRVIARRQSYHGNTLGALAAGGSVWRRAPYEPLLIDVSVVDPCFEYRFAEPGESAEDYGRRAARALEDEIIRLGPETIIAFLAETVVGATAGAVPPAGEYLRHVREICDLYGVLLILDEVMCGSGRTGTFLSCEQDGVVPDIVTLGKGLGAGYQPIGAVICTSEVYDAVARGSGALKHGQTYNAHPVGCAAGLAVQRVIQRDGLLDRVNEAGDYLSSLLRSRFGNHPNIGDIRGRGLLIALEIVADRQTKAPFDPELAMHQRAKADAFNRGLLIY…
Sphingomonas_SctQ	gnl|extdb|pgaptmp_000775 2-polyprenylphenol 6-hydroxylase [Sphingomonas sediminicola]	37.143	35	21	1	287	48	81	510	36	70	25.4	3.4	MTTTVTHLWRLLKWGRTLARHGALRGIESDPLTPPQVRRLAKIARFGARIPPTPDYAAALQEIGPAAIKLGQALSTRPDLVGAKAAENLSRLQDNLPPAPFDAIRRVVEASFGAKLEELYESFDPEPIGAASIAQVHKAVTSEGRVVAVKVLRPGIEEEIARAIETYEWAAVHVEAIGGEPARLRPRQVVAQFKQWTARELDLQREAASASELRENMVAEPGYYVPEIDWRRTARRVLTLEWLDGIKLNDRDALIAAGQDCNALASTLVRAFLRQAVVDGFFHADLHHGNLFALKDGRIAAIDFGIMGRIDRRARMWLAEILYGLITGDYRRVAEIHFEAQYVPPHHSVEEFATALRAAGEPIRGLPVKEISVGRMLESLFSITRDFDMPTQPHLLLLQ…
Sphingomonas_SctQ	gnl|extdb|pgaptmp_002097 aconitate hydratase AcnA [Sphingomonas sediminicola]	33.333	54	27	2	287	99	143	893	104	157	25.4	3.8	MIPTGQDSLNTRSNLTVGSRTYAYYSLPKAAEQLGDISRLPFSMKVLLENLLRFEDGTTVTRDDLQAMVDWQKERSISREIQYRPARVLMQDFTGVPAVVDLAAMRDAMKQLGGDPQKINPLVPVHLVIDHSVMVDEFGTPKAFERNVELEYARNGERYEFLKWGSGAFDNFKVVPPGTGICHQVNLEHIAQGVWSGEDQNGETVAFPDTLVGTDSHTTMVNGLGVLGWGVGGIEAEAAMLGQPVSMLIPEVVGFRLSGQLKEGITATDLVLTVTQLLRAKGVVGRFVEFYGPGLATMSVADRATIANMAPEYGATCGFFPIDDRTIEYLKLTGRSDETIELVRAYCQANGFWHDISNPEPVFTDTLELDMSTIEPSLAGPKRPQDRVVLGDVDDQFNA…
